# Dynamics of Cardiomyocyte Transcriptome and Chromatin Landscape Demarcates Key Events of Heart Development

**DOI:** 10.1101/488593

**Authors:** Michal Pawlak, Katarzyna Z. Kedzierska, Maciej Migdal, Karim Abu Nahia, Jordan A. Ramilowski, Lukasz Bugajski, Kosuke Hashimoto, Aleksandra Marconi, Katarzyna Piwocka, Piero Carninci, Cecilia L. Winata

## Abstract

The development of an organ involves dynamic regulation of gene transcription and complex multipathway interactions. To better understand transcriptional regulatory mechanism driving heart development and the consequences of its disruption, we isolated cardiomyocytes (CMs) from wild-type zebrafish embryos at 24, 48 and 72 hours post fertilization corresponding to heart looping, chamber formation and heart maturation, and from mutant lines carrying loss-of-function mutations in *gata5, tbx5a* and *hand2*, transcription factors (TFs) required for proper heart development. The integration of CM transcriptomics (RNA-seq) and genome-wide chromatin accessibility maps (ATAC-seq) unravelled dynamic regulatory networks driving crucial events of heart development. These networks contained key cardiac TFs including Gata5/6, Nkx2.5, Tbx5/20, and Hand2, and are associated with open chromatin regions enriched for DNA sequence motifs belonging to the family of the corresponding TFs. These networks were disrupted in cardiac TF mutants, indicating their importance in proper heart development. The most prominent gene expression changes, which correlated with chromatin accessibility modifications within their proximal promoter regions, occurred between heart looping and chamber formation, and were associated with metabolic and hematopoietic/cardiac switch during CM maturation. Furthermore, loss of function of cardiac TFs Gata5, Tbx5a, and Hand2 affected the cardiac regulatory networks and caused global changes in chromatin accessibility profile. Among regions with differential chromatin accessibility in mutants were highly conserved non-coding elements which represent putative *cis* regulatory elements with potential role in heart development and disease. Altogether, our results revealed the dynamic regulatory landscape at key stages of heart development and identified molecular drivers of heart morphogenesis.
