## Supplementary material for "Dynamics of Cardiomyocyte Transcriptome and Chromatin Landscape Demarcates Key Events of Heart Development"

### Sheet: Sheet1
geneID	ZFIN_ID	ATACseq_24-48	ATACseq_48-72
ENSDARG00000000189	sema6e	1.54257	#N/A
ENSDARG00000000489	upf3b	-1.35595	#N/A
ENSDARG00000000796	nr4a1	-0.906436	#N/A
ENSDARG00000000966	ncor2	1.61782	#N/A
ENSDARG00000001129	dicer1	-1.34621	#N/A
ENSDARG00000001463	tdh2	-1.1336	#N/A
ENSDARG00000001754	noc2l	-1.69712	#N/A
ENSDARG00000001782	prkacba	-2.35277	#N/A
ENSDARG00000001807	tnfrsf21	-1.02691	#N/A
ENSDARG00000001859	dbx1b	1.42813	#N/A
ENSDARG00000001976	fkbp16	-2.38152	#N/A
ENSDARG00000002131	celf2	1.20902	#N/A
ENSDARG00000002165	psme1	-1.65111	#N/A
ENSDARG00000002194	rhd	-0.853679	#N/A
ENSDARG00000002241	kcna2a	1.91884	#N/A
ENSDARG00000002396	cry-dash	-1.26321	#N/A
ENSDARG00000002405	si:ch211-225b11.1	-0.899373	#N/A
ENSDARG00000002445	prdm1a	-2.34148	#N/A
ENSDARG00000002552	mapkapk2a	-1.32994	#N/A
ENSDARG00000002609	rnf145a	-1.24192	#N/A
ENSDARG00000002644	rgs5a	1.78211	#N/A
ENSDARG00000002663	optn	1.1777	#N/A
ENSDARG00000002728	kiss1ra	2.27001	#N/A
ENSDARG00000002748	sema6d	-0.807127	#N/A
ENSDARG00000002787	tle3a	-0.549388	#N/A
ENSDARG00000003035	hspa9	2.3371	#N/A
ENSDARG00000003098	kdm5bb	-0.846433	#N/A
ENSDARG00000003206	chchd6a	-1.10147	#N/A
ENSDARG00000003281	pik3ip1	-0.990074	#N/A
ENSDARG00000003512	anks1b	-1.43444	#N/A
ENSDARG00000003526	psma5	-0.795426	#N/A
ENSDARG00000003732	mitfa	1.2693	#N/A
ENSDARG00000003754	tspan2a	2.99779	#N/A
ENSDARG00000003776	pip4k2aa	-1.49607	#N/A
ENSDARG00000003811	plxnb2a	1.17552	#N/A
ENSDARG00000003900	gpr61l	2.52467	#N/A
ENSDARG00000004018	si:ch211-236h17.3	-0.828643	#N/A
ENSDARG00000004094	acsbg2	-1.04279	#N/A
ENSDARG00000004173	copa	-1.13723	#N/A
ENSDARG00000004184	nf1b	1.43931	#N/A
ENSDARG00000004256	wnt11	-0.813625	#N/A
ENSDARG00000004392	hdr	-2.41172	#N/A
ENSDARG00000004459	unc119.2	-2.72666	#N/A
ENSDARG00000004460	desi2	1.0707	#N/A
ENSDARG00000004517	ppat	3.03202	#N/A
ENSDARG00000004621	gpm6ab	1.74605	#N/A
ENSDARG00000004635	epha7	-0.977531	#N/A
ENSDARG00000004697	rxrgb	-1.14383	#N/A
ENSDARG00000004702	irf2bp2a	-0.680565	#N/A
ENSDARG00000004840	rassf1	-1.0227	#N/A
ENSDARG00000004930	lmo7a	1.02494	#N/A
ENSDARG00000005186	sp4	-0.884108	#N/A
ENSDARG00000005191	ahcy	-0.781859	#N/A
ENSDARG00000005220	pdcd6	0.750648	#N/A
ENSDARG00000005482	rapgef2	1.74569	#N/A
ENSDARG00000005525	acy3.2	1.21432	#N/A
ENSDARG00000005799	smim14	1.08162	#N/A
ENSDARG00000005897	dera	3.45065	#N/A
ENSDARG00000005941	clul1	0.892685	#N/A
ENSDARG00000005941	yes1	0.892685	#N/A
ENSDARG00000006019	tktb	-0.760061	#N/A
ENSDARG00000006074	uck2a	-0.914535	#N/A
ENSDARG00000006125	csnk1db	-0.54951	#N/A
ENSDARG00000006215	akr1b1	1.48925	#N/A
ENSDARG00000006220	ugt1a7	1.48933	#N/A
ENSDARG00000006220	ugt1a6	1.48933	#N/A
ENSDARG00000006220	ugt1a2	1.48933	#N/A
ENSDARG00000006220	ugt1a1	1.48933	#N/A
ENSDARG00000006220	ugt1ab	1.48933	#N/A
ENSDARG00000006257	vldlr	1.73757	#N/A
ENSDARG00000006260	tuba8l4	-0.843969	#N/A
ENSDARG00000006385	triobpb	-0.650625	#N/A
ENSDARG00000006427	fabp2	2.32276	#N/A
ENSDARG00000006487	anp32a	-0.693015	#N/A
ENSDARG00000006514	her6	-0.930584	#N/A
ENSDARG00000006672	fam49a	-0.815969	#N/A
ENSDARG00000006754	mllt3	-1.51625	#N/A
ENSDARG00000006818	urod	-1.83231	#N/A
ENSDARG00000006900	impdh2	-1.76577	#N/A
ENSDARG00000006915	arl8ba	-1.08238	#N/A
ENSDARG00000006939	tbx16l	-3.30103	#N/A
ENSDARG00000007025	ttc9c	-1.07029	#N/A
ENSDARG00000007034	hnrpkl	0.688123	#N/A
ENSDARG00000007141	psmc3	-1.52011	#N/A
ENSDARG00000007184	zbtb16a	-1.12954	#N/A
ENSDARG00000007219	actn1	1.50126	#N/A
ENSDARG00000007275	si:ch211-251b21.1	2.63244	#N/A
ENSDARG00000007344	tcap	-1.09779	#N/A
ENSDARG00000007377	odc1	-0.847653	#N/A
ENSDARG00000007382	ubtd1a	1.56503	#N/A
ENSDARG00000007449	slc25a39	-1.14361	#N/A
ENSDARG00000007480	rpe65a	2.23618	#N/A
ENSDARG00000007526	ndufs2	-0.779078	#N/A
ENSDARG00000007601	zmynd8	1.43201	#N/A
ENSDARG00000007682	ppdpfa	-1.00536	#N/A
ENSDARG00000007727	rgl2	-1.7001	#N/A
ENSDARG00000007813	rnpepl1	-1.07101	#N/A
ENSDARG00000007912	si:ch211-196i2.1	2.69643	#N/A
ENSDARG00000007923	ptpn1	-0.56302	#N/A
ENSDARG00000008184	mia3	-1.01578	#N/A
ENSDARG00000008333	znfl2a	-2.07652	#N/A
ENSDARG00000008377	epn2	-1.10699	#N/A
ENSDARG00000008395	snupn	-0.980224	#N/A
ENSDARG00000008413	atp11a	0.788597	#N/A
ENSDARG00000008450	pcolce2a	1.31746	#N/A
ENSDARG00000008485	lrp3	-1.75709	#N/A
ENSDARG00000008575	lyst	-0.800882	#N/A
ENSDARG00000008790	actr3b	1.16407	#N/A
ENSDARG00000008840	hmbsa	-1.06939	#N/A
ENSDARG00000008861	tfap2e	1.83841	#N/A
ENSDARG00000008931	renbp	1.37989	#N/A
ENSDARG00000008986	e2f7	-1.21214	#N/A
ENSDARG00000009194	col16a1	1.25068	#N/A
ENSDARG00000009212	ppiaa	0.846441	#N/A
ENSDARG00000009390	npl	-0.958504	#N/A
ENSDARG00000009610	rgs12a	-0.985239	#N/A
ENSDARG00000009653	lhfpl2a	-0.891012	#N/A
ENSDARG00000009657	fgfr1op2	-1.27541	#N/A
ENSDARG00000009745	fbxw2	-1.4222	#N/A
ENSDARG00000010002	gna11a	1.60833	#N/A
ENSDARG00000010021	grpel1	-0.62881	#N/A
ENSDARG00000010070	adam9	1.8158	#N/A
ENSDARG00000010519	per3	-0.694416	#N/A
ENSDARG00000010625	clic2	-0.790335	#N/A
ENSDARG00000010673	trim16	-0.80885	#N/A
ENSDARG00000011065	camk2b1	-0.953536	#N/A
ENSDARG00000011091	drd2b	2.43631	#N/A
ENSDARG00000011094	ccna2	-1.28518	#N/A
ENSDARG00000011113	chrna10a	1.64173	#N/A
ENSDARG00000011157	arhgef18a	-1.83649	#N/A
ENSDARG00000011166	cahz	-1.67279	#N/A
ENSDARG00000011326	ankrd45	2.34849	#N/A
ENSDARG00000011496	ppm1bb	-0.693167	#N/A
ENSDARG00000011845	chn2	1.14265	#N/A
ENSDARG00000011932	prkcbp1l	-0.84716	#N/A
ENSDARG00000012005	mob2b	-0.75383	#N/A
ENSDARG00000012113	c19h1orf109	-0.623241	#N/A
ENSDARG00000012199	gpt2	-0.768148	#N/A
ENSDARG00000012460	rassf4	-1.0986	#N/A
ENSDARG00000012468	aacs	-0.730934	#N/A
ENSDARG00000012485	aurka	-0.605506	#N/A
ENSDARG00000012499	per1b	-0.589438	#N/A
ENSDARG00000012684	atp2b1a	-0.649917	#N/A
ENSDARG00000012763	arl13b	-1.10016	#N/A
ENSDARG00000012881	slc4a1a	-4.01267	#N/A
ENSDARG00000013000	ppfia2	2.25663	#N/A
ENSDARG00000013058	ascc2	1.70495	#N/A
ENSDARG00000013078	ywhaba	-0.958153	#N/A
ENSDARG00000013110	dmtn	-1.09391	#N/A
ENSDARG00000013343	kif26ba	-1.22319	#N/A
ENSDARG00000013575	rfx2	-0.92183	#N/A
ENSDARG00000013576	gadd45bb	0.877823	#N/A
ENSDARG00000013598	tnfb	2.18586	#N/A
ENSDARG00000013795	hps4	1.75753	#N/A
ENSDARG00000013843	sept5a	-1.29819	#N/A
ENSDARG00000014013	lbr	-0.927934	#N/A
ENSDARG00000014428	ppp2r5d	-1.04533	#N/A
ENSDARG00000014488	ca2	0.853466	#N/A
ENSDARG00000014592	dennd1a	-0.871195	#N/A
ENSDARG00000014690	rps4x	-0.858601	#N/A
ENSDARG00000014692	znf622	-1.188	#N/A
ENSDARG00000014746	rbfox1	1.4761	#N/A
ENSDARG00000014866	hprt1l	-0.830819	#N/A
ENSDARG00000014962	ppp3cca	-0.669771	#N/A
ENSDARG00000014969	ankhb	-1.13917	#N/A
ENSDARG00000015016	kif26ab	-0.857637	#N/A
ENSDARG00000015252	st3gal3b	-1.65157	#N/A
ENSDARG00000015404	arl3l2	1.87092	#N/A
ENSDARG00000015524	prps1a	-0.766259	#N/A
ENSDARG00000015536	sox6	-1.04008	#N/A
ENSDARG00000015551	fth1a	-1.09263	#N/A
ENSDARG00000015649	rap2c	-1.26044	#N/A
ENSDARG00000015674	msx3	1.38523	#N/A
ENSDARG00000015749	hps3	0.864871	#N/A
ENSDARG00000015803	smcr8b	1.13919	#N/A
ENSDARG00000015915	slc25a36b	-0.902257	#N/A
ENSDARG00000015998	wdhd1	-1.42338	#N/A
ENSDARG00000016122	ptrhd1	-1.22658	#N/A
ENSDARG00000016128	ap3m2	-0.747077	#N/A
ENSDARG00000016132	keap1a	-0.934707	#N/A
ENSDARG00000016239	psmd13	-0.823459	#N/A
ENSDARG00000016255	chmp4ba	-1.10994	#N/A
ENSDARG00000016263	zdhhc5a	-0.60217	#N/A
ENSDARG00000016513	setd3	-0.485022	#N/A
ENSDARG00000016541	sash3	-2.54459	#N/A
ENSDARG00000016649	akr7a3	-1.06794	#N/A
ENSDARG00000016743	angel2	-1.59537	#N/A
ENSDARG00000016749	slco1c1	1.68162	#N/A
ENSDARG00000016765	scamp3	0.832272	#N/A
ENSDARG00000016886	dnajb9b	-0.986118	#N/A
ENSDARG00000016979	pmpcb	-0.916916	#N/A
ENSDARG00000017188	si:ch211-223m11.2	-2.90622	#N/A
ENSDARG00000017266	scml4	1.55681	#N/A
ENSDARG00000017653	rgs13	4.43516	#N/A
ENSDARG00000017665	snrkb	-0.920646	#N/A
ENSDARG00000017741	g3bp1	-0.691138	#N/A
ENSDARG00000017748	arhgap29b	-0.993475	#N/A
ENSDARG00000017757	pik3cg	-0.853121	#N/A
ENSDARG00000017794	sdr16c5b	1.22399	#N/A
ENSDARG00000017931	ints6l	-0.544448	#N/A
ENSDARG00000017982	cyp39a1	-1.00996	#N/A
ENSDARG00000018025	tbx2a	1.19119	#N/A
ENSDARG00000018782	kdm4aa	-2.33876	#N/A
ENSDARG00000018814	esrp2	-1.19995	#N/A
ENSDARG00000019117	parvb	-1.90772	#N/A
ENSDARG00000019191	sept12	-1.94075	#N/A
ENSDARG00000019293	tfdp1a	-0.862663	#N/A
ENSDARG00000019302	mid1ip1b	-0.642883	#N/A
ENSDARG00000019487	tmx1	-0.805918	#N/A
ENSDARG00000019507	mcm5	-1.09642	#N/A
ENSDARG00000019614	jade3	-1.06237	#N/A
ENSDARG00000019709	rhoua	-1.02384	#N/A
ENSDARG00000019917	epb41l3b	-0.931245	#N/A
ENSDARG00000019930	tal1	-2.73323	#N/A
ENSDARG00000020053	nkd1	-1.03835	#N/A
ENSDARG00000020123	coq8a	-0.925831	#N/A
ENSDARG00000020235	sept9a	1.13096	#N/A
ENSDARG00000020239	lpin1	0.950194	#N/A
ENSDARG00000020298	btg2	-0.787498	#N/A
ENSDARG00000020482	nono	4.3905	#N/A
ENSDARG00000020494	znf330	-1.22437	#N/A
ENSDARG00000020606	nfe2	-2.22741	#N/A
ENSDARG00000020647	trpc4apb	-1.14739	#N/A
ENSDARG00000020693	sesn1	-0.698881	#N/A
ENSDARG00000020893	slc25a55a	-0.468487	#N/A
ENSDARG00000020946	auts2b	1.17454	#N/A
ENSDARG00000020979	ripor3	-3.02011	#N/A
ENSDARG00000021124	cfl1	-0.762519	#N/A
ENSDARG00000021209	kctd9a	-1.23163	#N/A
ENSDARG00000021225	prkci	-0.882286	#N/A
ENSDARG00000021372	tob1b	-0.641644	#N/A
ENSDARG00000021488	cyth1b	-2.04677	#N/A
ENSDARG00000021611	si:dkey-151g10.3	1.40552	#N/A
ENSDARG00000021702	pdcd4a	-0.558468	#N/A
ENSDARG00000021895	disc1	1.80531	#N/A
ENSDARG00000021979	mical3a	1.1801	#N/A
ENSDARG00000022260	si:ch211-57i17.1	-1.01075	#N/A
ENSDARG00000022350	nek1	-0.606044	#N/A
ENSDARG00000022712	stat3	-0.84613	#N/A
ENSDARG00000023217	crema	-0.981578	#N/A
ENSDARG00000023318	fmn2a	1.98137	#N/A
ENSDARG00000023537	ahr1b	1.16597	#N/A
ENSDARG00000023627	ggps1	-1.21776	#N/A
ENSDARG00000023815	uvrag	-0.666051	#N/A
ENSDARG00000023840	pfkfb2a	1.09737	#N/A
ENSDARG00000023861	dnase1l1l	-2.08634	#N/A
ENSDARG00000023916	phactr1	0.865658	#N/A
ENSDARG00000023999	heatr5a	1.05418	#N/A
ENSDARG00000024204	mcm3	-1.0072	#N/A
ENSDARG00000024276	pcbp4	1.16342	#N/A
ENSDARG00000024669	oser1	-1.30785	#N/A
ENSDARG00000024746	hsp90aa1.2	-0.737562	#N/A
ENSDARG00000024844	max	-0.632576	#N/A
ENSDARG00000025073	rpl18a	-1.11622	#N/A
ENSDARG00000025094	edem1	-1.17042	#N/A
ENSDARG00000025108	magixa	2.89273	#N/A
ENSDARG00000025212	ints11	-0.667309	#N/A
ENSDARG00000025332	rbm28	-0.949372	#N/A
ENSDARG00000025576	mkln1	0.823502	#N/A
ENSDARG00000025757	tspan35	-2.33189	#N/A
ENSDARG00000025797	abhd2a	3.43697	#N/A
ENSDARG00000026835	slc25a32b	-1.35006	#N/A
ENSDARG00000026865	fam107b	-1.34321	#N/A
ENSDARG00000027222	adgrg1	-1.00518	#N/A
ENSDARG00000027424	slc25a3a	2.19522	#N/A
ENSDARG00000027689	pold1	-1.2268	#N/A
ENSDARG00000028017	tp53inp1	-0.844539	#N/A
ENSDARG00000028027	trim63a	1.61252	#N/A
ENSDARG00000028048	rdh8a	1.36749	#N/A
ENSDARG00000028257	cyb561a3b	1.98583	#N/A
ENSDARG00000028322	pex14	-1.32135	#N/A
ENSDARG00000028327	gmfb	-0.636311	#N/A
ENSDARG00000028335	hmga1a	-0.589439	#N/A
ENSDARG00000028348	pax3b	1.18387	#N/A
ENSDARG00000028396	fkbp5	1.1877	#N/A
ENSDARG00000029036	rab32a	3.04066	#N/A
ENSDARG00000029072	klf6a	-0.809815	#N/A
ENSDARG00000029242	fbxo3	-1.26249	#N/A
ENSDARG00000029252	ssb	-1.57631	#N/A
ENSDARG00000029439	atp2a2a	-0.694639	#N/A
ENSDARG00000029479	zgc:86609	-1.34062	#N/A
ENSDARG00000029497	tfcp2l1	-2.32675	#N/A
ENSDARG00000029510	timm17a	-0.968339	#N/A
ENSDARG00000029660	commd5	1.09201	#N/A
ENSDARG00000029936	grtp1a	-1.08518	#N/A
ENSDARG00000030020	agfg1a	-1.3577	#N/A
ENSDARG00000030058	tbx4	-2.61595	#N/A
ENSDARG00000030340	guk1a	1.0885	#N/A
ENSDARG00000030598	nampta	-1.23411	#N/A
ENSDARG00000030650	r3hdml	-1.024	#N/A
ENSDARG00000030703	otx2a	-1.22244	#N/A
ENSDARG00000030914	tmem120a	-1.05706	#N/A
ENSDARG00000030981	tmem127	-0.870293	#N/A
ENSDARG00000031136	moxd1	1.03436	#N/A
ENSDARG00000031164	tuba8l2	-1.08693	#N/A
ENSDARG00000031495	seta	-0.944885	#N/A
ENSDARG00000031658	si:ch211-207d6.2	-1.25748	#N/A
ENSDARG00000031683	fosab	-0.869349	#N/A
ENSDARG00000031751	npr1a	-1.82754	#N/A
ENSDARG00000031981	pcbd1	2.1146	#N/A
ENSDARG00000032072	cdk16	-0.935765	#N/A
ENSDARG00000032102	prdx3	-1.18513	#N/A
ENSDARG00000032264	mybl2b	-1.08773	#N/A
ENSDARG00000032327	usp36	1.77981	#N/A
ENSDARG00000032458	mark2b	-0.988516	#N/A
ENSDARG00000032469	ampd3b	-1.34839	#N/A
ENSDARG00000032552	march5	-1.07935	#N/A
ENSDARG00000032619	tob1a	-0.600007	#N/A
ENSDARG00000032653	sinhcaf	-0.755328	#N/A
ENSDARG00000032725	rps27a	-1.12115	#N/A
ENSDARG00000032761	pde4d	1.15253	#N/A
ENSDARG00000032865	pacsin1a	1.61224	#N/A
ENSDARG00000033172	nr2f5	-0.586594	#N/A
ENSDARG00000033706	adora2aa	-1.66673	#N/A
ENSDARG00000034105	mtus1b	1.01889	#N/A
ENSDARG00000034443	mpped2	-1.05698	#N/A
ENSDARG00000034473	ttyh3a	1.1645	#N/A
ENSDARG00000034852	nt5c2l1	-1.71069	#N/A
ENSDARG00000034883	acbd5a	-0.80725	#N/A
ENSDARG00000034907	paqr7b	-0.859905	#N/A
ENSDARG00000035005	bag2	-1.08342	#N/A
ENSDARG00000035132	rgs3b	-1.74358	#N/A
ENSDARG00000035152	ap2b1	-1.95464	#N/A
ENSDARG00000035308	grb10b	1.58265	#N/A
ENSDARG00000035324	hnrnpl	-0.946985	#N/A
ENSDARG00000035325	srsf7a	-0.963943	#N/A
ENSDARG00000035415	ptger4b	-2.00843	#N/A
ENSDARG00000035519	histh1l	-0.897315	#N/A
ENSDARG00000035598	coro1ca	-0.683963	#N/A
ENSDARG00000035607	ankle2	-0.983741	#N/A
ENSDARG00000035629	parvab	2.34406	#N/A
ENSDARG00000035821	si:ch211-173p18.3	-0.815542	#N/A
ENSDARG00000035871	rpl30	-1.39271	#N/A
ENSDARG00000035880	atp6v1c1b	-1.18494	#N/A
ENSDARG00000036005	pitpnb	-1.00942	#N/A
ENSDARG00000036028	arrdc3b	-0.96649	#N/A
ENSDARG00000036107	txnipa	-0.568113	#N/A
ENSDARG00000036136	tipin	-1.16269	#N/A
ENSDARG00000036171	rnasel3	3.24047	#N/A
ENSDARG00000036337	cers3b	1.41871	#N/A
ENSDARG00000036382	ponzr6	-1.23985	#N/A
ENSDARG00000036414	si:ch73-335l21.1	-1.88149	#N/A
ENSDARG00000036424		-1.28772	#N/A
ENSDARG00000036427	slc3a2a	1.8902	#N/A
ENSDARG00000036670	aplnrb	-1.36528	#N/A
ENSDARG00000036754	hmgn3	-0.82515	#N/A
ENSDARG00000036893	f13a1b	-3.09442	#N/A
ENSDARG00000036967	smox	0.90303	#N/A
ENSDARG00000037012	slc3a2b	0.802904	#N/A
ENSDARG00000037262	cdkn2a/b	1.34978	#N/A
ENSDARG00000037393	slc43a1a	-1.42749	#N/A
ENSDARG00000037421	egr1	-0.750486	#N/A
ENSDARG00000037427	si:ch211-39a7.1	2.26221	#N/A
ENSDARG00000037550	cyp21a2	2.32049	#N/A
ENSDARG00000037555	atoh8	-0.790035	#N/A
ENSDARG00000037576		1.40461	#N/A
ENSDARG00000037618	ddit4	-0.614397	#N/A
ENSDARG00000037758	tlr2	1.67492	#N/A
ENSDARG00000037760	uncx4.1	-3.12583	#N/A
ENSDARG00000037867	atp5mf	-1.11967	#N/A
ENSDARG00000037995	gdf3	1.11079	#N/A
ENSDARG00000038059	grb2b	-1.00588	#N/A
ENSDARG00000038106	slc37a4a	2.02688	#N/A
ENSDARG00000038112	si:dkeyp-59c12.1	-1.80918	#N/A
ENSDARG00000038147	hbbe3	-2.51981	#N/A
ENSDARG00000038199	cdab	2.42112	#N/A
ENSDARG00000038205	her2	-1.38415	#N/A
ENSDARG00000038359	enosf1	1.24673	#N/A
ENSDARG00000038428	sulf1	0.923062	#N/A
ENSDARG00000038643	alas2	-2.94331	#N/A
ENSDARG00000038792	klf17	-2.11604	#N/A
ENSDARG00000038938	itprid2	-2.60576	#N/A
ENSDARG00000038969	zgc:113142	2.57051	#N/A
ENSDARG00000038979	si:dkey-24c2.9	2.58968	#N/A
ENSDARG00000038996	egln1a	-1.11044	#N/A
ENSDARG00000039020	fbxo5	-0.734841	#N/A
ENSDARG00000039181	trpm3	2.29029	#N/A
ENSDARG00000039256	spega	1.30483	#N/A
ENSDARG00000039309	hook2	2.30767	#N/A
ENSDARG00000039483	si:dkey-51a16.9	1.70098	#N/A
ENSDARG00000039578	pa2g4a	-1.0078	#N/A
ENSDARG00000039626	nrgna	1.44509	#N/A
ENSDARG00000039684	sirt5	1.00177	#N/A
ENSDARG00000039915	bola1	-0.987602	#N/A
ENSDARG00000039929	ckmt2b	1.67609	#N/A
ENSDARG00000039997	ptp4a3	0.941461	#N/A
ENSDARG00000040076	pycard	2.07874	#N/A
ENSDARG00000040080	fli1b	-2.18123	#N/A
ENSDARG00000040178	havcr1	1.81308	#N/A
ENSDARG00000040245	kpnb3	-0.936435	#N/A
ENSDARG00000040432	klf2b	-0.938008	#N/A
ENSDARG00000040453	wdfy2	-1.1309	#N/A
ENSDARG00000040455	unc50	-1.18279	#N/A
ENSDARG00000040463	slc25a51b	-1.24693	#N/A
ENSDARG00000040474	snx10b	1.64523	#N/A
ENSDARG00000040614	sestd1	1.25518	#N/A
ENSDARG00000040650	gps1	-0.900775	#N/A
ENSDARG00000040884	mxi1	-0.602991	#N/A
ENSDARG00000040988	tpi1b	0.63709	#N/A
ENSDARG00000041085	arpin	2.1981	#N/A
ENSDARG00000041363	dctn3	2.56624	#N/A
ENSDARG00000041435	uba52	-0.802863	#N/A
ENSDARG00000041546	gypc	0.832845	#N/A
ENSDARG00000041607	eif4ebp3l	-0.73835	#N/A
ENSDARG00000041699	piwil1	1.73531	#N/A
ENSDARG00000041724	glipr2	-2.66015	#N/A
ENSDARG00000041878	rab11ba	-2.47248	#N/A
ENSDARG00000042069	pebp1	-0.707662	#N/A
ENSDARG00000042090	si:ch73-55i23.1	-3.79846	#N/A
ENSDARG00000042159		1.21929	#N/A
ENSDARG00000042337	chrac1	-1.45057	#N/A
ENSDARG00000042357	cldnk	-3.06566	#N/A
ENSDARG00000042489	thap12a	-1.15864	#N/A
ENSDARG00000042759	cnstb	-1.42953	#N/A
ENSDARG00000042840	eml1	1.36785	#N/A
ENSDARG00000042953	cyp2n13	2.04555	#N/A
ENSDARG00000043094	gnas	-0.811758	#N/A
ENSDARG00000043126	blf	-1.33506	#N/A
ENSDARG00000043210	nfic	0.70355	#N/A
ENSDARG00000043250	ppm1ab	-0.861569	#N/A
ENSDARG00000043257	ckbb	1.94511	#N/A
ENSDARG00000043283	prrg1	1.34345	#N/A
ENSDARG00000043307	srd5a3	1.13375	#N/A
ENSDARG00000043371	mdh2	0.730102	#N/A
ENSDARG00000043646	slc6a8	1.60078	#N/A
ENSDARG00000043701	gpd1a	1.80958	#N/A
ENSDARG00000043716	cldn5a	-1.13393	#N/A
ENSDARG00000044044	rassf2b	-1.5043	#N/A
ENSDARG00000044062	ctbp2a	-2.04625	#N/A
ENSDARG00000044093	rpl13a	-0.998434	#N/A
ENSDARG00000044601	rtn4a	-0.793824	#N/A
ENSDARG00000044688	dusp4	-1.18109	#N/A
ENSDARG00000044694	fybb	0.77354	#N/A
ENSDARG00000044781	bace2	2.79526	#N/A
ENSDARG00000045105	foxn2b	-1.14579	#N/A
ENSDARG00000045144	zgc:163057	-2.9646	#N/A
ENSDARG00000045304	mtfr1	0.698906	#N/A
ENSDARG00000045524	lamb1b	1.69677	#N/A
ENSDARG00000045641	usp3	-1.14966	#N/A
ENSDARG00000045644	ca12	2.28893	#N/A
ENSDARG00000045753	tmtc2a	-1.44398	#N/A
ENSDARG00000045847	si:ch211-214j24.10	-0.932735	#N/A
ENSDARG00000045850	ccdc167	-1.63828	#N/A
ENSDARG00000045885	scaf11	-1.6378	#N/A
ENSDARG00000045886	slc38a2	-1.39435	#N/A
ENSDARG00000045900	agbl5	-0.705295	#N/A
ENSDARG00000045911	tulp4a	-1.09382	#N/A
ENSDARG00000045914	si:ch211-51e12.7	-0.808062	#N/A
ENSDARG00000045978	chchd6b	-1.61558	#N/A
ENSDARG00000046150	b4galnt4a	1.20213	#N/A
ENSDARG00000051921	slc30a5	1.20744	#N/A
ENSDARG00000052142	acvr1bb	1.76085	#N/A
ENSDARG00000052223	rcvrna	1.36074	#N/A
ENSDARG00000052242	aff2	-0.841527	#N/A
ENSDARG00000052279	osgn1	-0.618943	#N/A
ENSDARG00000052390	tmed8	1.96775	#N/A
ENSDARG00000052402	dnmt3ba	-1.32612	#N/A
ENSDARG00000052462	pisd	1.50469	#N/A
ENSDARG00000052497	zgc:110789	2.48057	#N/A
ENSDARG00000052674	csnk1a1	-0.666554	#N/A
ENSDARG00000052690	arrdc3a	-0.546752	#N/A
ENSDARG00000052696	bdh2	1.69001	#N/A
ENSDARG00000052764	chrnb3a	1.59667	#N/A
ENSDARG00000052866	htt	1.76078	#N/A
ENSDARG00000053066	tubb1	-2.69456	#N/A
ENSDARG00000053087	mthfr	-0.678807	#N/A
ENSDARG00000053269	slc2a15b	2.3977	#N/A
ENSDARG00000053447	ppp4r2b	-1.57775	#N/A
ENSDARG00000053467	gtpbp1	-1.15679	#N/A
ENSDARG00000053488	si:ch73-22a13.3	2.12436	#N/A
ENSDARG00000053535	lmo7b	1.64634	#N/A
ENSDARG00000053542	kctd12.2	0.747284	#N/A
ENSDARG00000053609	gatd1	1.66949	#N/A
ENSDARG00000053644	got1l1	2.5339	#N/A
ENSDARG00000053666	myb	-1.73012	#N/A
ENSDARG00000053668	stag2b	-0.683511	#N/A
ENSDARG00000053716	zgc:153990	-0.784755	#N/A
ENSDARG00000053829	pax9	-1.13712	#N/A
ENSDARG00000053884	med13a	-0.850919	#N/A
ENSDARG00000054153	ftr50	4.02005	#N/A
ENSDARG00000054271	cdkn1bb	-1.64236	#N/A
ENSDARG00000054312	slc38a6	3.31202	#N/A
ENSDARG00000054320	ap2a1	-0.78526	#N/A
ENSDARG00000054323	pparab	-1.04437	#N/A
ENSDARG00000054378	pcbp3	1.20785	#N/A
ENSDARG00000054389	rhof	-0.726861	#N/A
ENSDARG00000054609	slco2b1	1.86008	#N/A
ENSDARG00000054632	fli1a	-0.961158	#N/A
ENSDARG00000054680	chrna9	2.04648	#N/A
ENSDARG00000054690	si:dkey-166k12.1	1.46799	#N/A
ENSDARG00000054848	pdk4	-1.74978	#N/A
ENSDARG00000054882		-1.3814	#N/A
ENSDARG00000054978	kifc3	0.880462	#N/A
ENSDARG00000055075	svila	-0.686502	#N/A
ENSDARG00000055132	lrfn4a	2.10456	#N/A
ENSDARG00000055163	epoa	1.08838	#N/A
ENSDARG00000055186	ccr9a	1.10951	#N/A
ENSDARG00000055229	ncs1a	-2.3734	#N/A
ENSDARG00000055373	sema3fb	-2.0762	#N/A
ENSDARG00000055381	bambia	-0.943508	#N/A
ENSDARG00000055530	sertad2b	-0.742524	#N/A
ENSDARG00000055574		-1.12122	#N/A
ENSDARG00000055760	srm	-0.907625	#N/A
ENSDARG00000055781	ptger3	-2.32942	#N/A
ENSDARG00000055792	foxo4	-0.762882	#N/A
ENSDARG00000055900	zswim5	-0.673263	#N/A
ENSDARG00000055991	hmbsb	-1.24851	#N/A
ENSDARG00000056028	slc22a7a	3.06829	#N/A
ENSDARG00000056112	pikfyve	1.05453	#N/A
ENSDARG00000056141	coq10b	-0.63937	#N/A
ENSDARG00000056438	her9	-0.88717	#N/A
ENSDARG00000056532	serinc2	1.17165	#N/A
ENSDARG00000056554	rap1gap	1.18326	#N/A
ENSDARG00000056764	hydin	-1.91264	#N/A
ENSDARG00000056874	lygl1	3.23498	#N/A
ENSDARG00000056885	per1a	0.801968	#N/A
ENSDARG00000056892	mpp6a	0.83421	#N/A
ENSDARG00000056934	hepacama	1.51081	#N/A
ENSDARG00000056954	si:dkeyp-38g8.5	-0.719147	#N/A
ENSDARG00000056966	nek7	1.73023	#N/A
ENSDARG00000057025	chrna2b	1.14095	#N/A
ENSDARG00000057035	stoml3b	2.65908	#N/A
ENSDARG00000057107	si:ch73-383g2.1	-1.77415	#N/A
ENSDARG00000057141	zgc:110045	2.0669	#N/A
ENSDARG00000057206	nmt1b	-1.8741	#N/A
ENSDARG00000057231	rorca	-1.223	#N/A
ENSDARG00000057323	e2f8	-0.831548	#N/A
ENSDARG00000057353	ehbp1l1a	-1.62297	#N/A
ENSDARG00000057378	selenou1a	1.48543	#N/A
ENSDARG00000057484	srsf2a	-0.852953	#N/A
ENSDARG00000057575	pnp4a	4.0906	#N/A
ENSDARG00000057913	syt11a	0.868618	#N/A
ENSDARG00000057949	slc43a3b	3.07695	#N/A
ENSDARG00000058094	ciarta	-0.928322	#N/A
ENSDARG00000058100	b3gnt3.4	-4.08047	#N/A
ENSDARG00000058108	eps8l2	-1.32829	#N/A
ENSDARG00000058117	snap25b	2.72093	#N/A
ENSDARG00000058285	cpt1b	2.58173	#N/A
ENSDARG00000058323	tmbim1a	1.52031	#N/A
ENSDARG00000058371	krt5	1.7747	#N/A
ENSDARG00000058421	lgi1b	2.68804	#N/A
ENSDARG00000058557	il11b	2.21728	#N/A
ENSDARG00000058597	nt5c3a	-1.09023	#N/A
ENSDARG00000058644	dnajb2	-1.1386	#N/A
ENSDARG00000058725	rfesd	-2.06505	#N/A
ENSDARG00000058774		1.86457	#N/A
ENSDARG00000058839	susd1	-2.3928	#N/A
ENSDARG00000059001	pim2	-0.861009	#N/A
ENSDARG00000059006	otud5a	-1.7662	#N/A
ENSDARG00000059049	zgc:174904	2.20628	#N/A
ENSDARG00000059064	rassf3	1.47953	#N/A
ENSDARG00000059226	zbtb8a	-0.904008	#N/A
ENSDARG00000059327	gata2a	-1.22877	#N/A
ENSDARG00000059337	tgif1	0.757789	#N/A
ENSDARG00000059360	srsf3b	-0.942882	#N/A
ENSDARG00000059391	gyg1b	1.6766	#N/A
ENSDARG00000059507	si:dkey-163m14.2	-1.72282	#N/A
ENSDARG00000059567	si:ch73-281f12.4	-1.16405	#N/A
ENSDARG00000059773	si:ch211-278a6.1	1.15507	#N/A
ENSDARG00000059826	crtac1a	-0.702443	#N/A
ENSDARG00000060012	f2r	-1.90222	#N/A
ENSDARG00000060054	epc1b	-0.598808	#N/A
ENSDARG00000060120	glyctk	-0.783915	#N/A
ENSDARG00000060253	si:ch211-216b21.2	-2.19481	#N/A
ENSDARG00000060349	wasf1	-0.722859	#N/A
ENSDARG00000060435	bnipl	2.29985	#N/A
ENSDARG00000060537	atad2b	-0.953324	#N/A
ENSDARG00000060554	mut	-0.997967	#N/A
ENSDARG00000060586	ctdspl2b	-0.992907	#N/A
ENSDARG00000060688	trim69	1.19818	#N/A
ENSDARG00000060768	ankib1a	1.80396	#N/A
ENSDARG00000060771	map7d3	-0.681529	#N/A
ENSDARG00000060845	antxr1d	1.22	#N/A
ENSDARG00000060917	anln	1.66757	#N/A
ENSDARG00000060929	rnf220a	-0.689788	#N/A
ENSDARG00000060948	dync1i1	-2.01022	#N/A
ENSDARG00000061057	cyhr1	-0.609813	#N/A
ENSDARG00000061100	nars	-0.799264	#N/A
ENSDARG00000061169	larp1b	-0.69093	#N/A
ENSDARG00000061180	vps45	0.724635	#N/A
ENSDARG00000061213	rabep2	-0.761931	#N/A
ENSDARG00000061214	lpin2	-1.60807	#N/A
ENSDARG00000061303	oca2	1.80447	#N/A
ENSDARG00000061328	cdon	1.60962	#N/A
ENSDARG00000061459	si:dkey-253i9.4	0.676105	#N/A
ENSDARG00000061580	kctd7	-0.583687	#N/A
ENSDARG00000061640	sipa1l2	-0.970872	#N/A
ENSDARG00000061690	nxpe3	-1.2071	#N/A
ENSDARG00000061710	map3k8	-1.3762	#N/A
ENSDARG00000061718	znf704	-0.630805	#N/A
ENSDARG00000061747	si:ch73-147f11.1	-2.51049	#N/A
ENSDARG00000061757	rabgap1l	-1.39821	#N/A
ENSDARG00000061830	prss12	1.17049	#N/A
ENSDARG00000061844	si:dkey-38p12.3	-1.31147	#N/A
ENSDARG00000061864	hdlbpb	-2.62019	#N/A
ENSDARG00000061889	ppcs	-0.940155	#N/A
ENSDARG00000061992	dot1l	-1.63332	#N/A
ENSDARG00000061994	acacb	-1.2069	#N/A
ENSDARG00000062003	myo5b	1.21468	#N/A
ENSDARG00000062020	gse1	-0.661029	#N/A
ENSDARG00000062025	cpox	-1.73405	#N/A
ENSDARG00000062052	casp2	1.41433	#N/A
ENSDARG00000062054	cpt1ab	-0.852549	#N/A
ENSDARG00000062058	slc12a7b	-0.702551	#N/A
ENSDARG00000062147	otc	-0.99272	#N/A
ENSDARG00000062338	zeb2a	-0.678181	#N/A
ENSDARG00000062352	sema4ab	1.09165	#N/A
ENSDARG00000062363	phex	1.45666	#N/A
ENSDARG00000062430	gpd2	0.840652	#N/A
ENSDARG00000062590	pleca	1.55199	#N/A
ENSDARG00000062593	stox1	-1.02741	#N/A
ENSDARG00000062695	ccdc126	-1.18658	#N/A
ENSDARG00000062721	dennd4a	1.74004	#N/A
ENSDARG00000062745	socs5b	2.41729	#N/A
ENSDARG00000062846	tmtc3	2.48417	#N/A
ENSDARG00000062964	si:dkey-246g23.2	-3.23046	#N/A
ENSDARG00000062995	si:dkey-14o18.2	4.63579	#N/A
ENSDARG00000063009	catip	3.85979	#N/A
ENSDARG00000063153	bcl11ab	1.8016	#N/A
ENSDARG00000063242	ttc13	-3.81646	#N/A
ENSDARG00000063288	slc2a11b	2.17483	#N/A
ENSDARG00000063570	dyrk1aa	-0.590966	#N/A
ENSDARG00000063701	rreb1a	-1.18997	#N/A
ENSDARG00000063706	pde8b	1.43315	#N/A
ENSDARG00000067567		2.03537	#N/A
ENSDARG00000067607	srebf1	-0.770529	#N/A
ENSDARG00000067741	itpkcb	0.879498	#N/A
ENSDARG00000068030	si:cabz01007802.1	0.743388	#N/A
ENSDARG00000068367	nfkbie	0.818527	#N/A
ENSDARG00000068382	pglyrp5	1.96438	#N/A
ENSDARG00000068428	si:ch211-153j24.3	-0.7676	#N/A
ENSDARG00000068436	h3f3b.1	-0.762522	#N/A
ENSDARG00000068582	rnf44	-1.07368	#N/A
ENSDARG00000068691	kctd4	1.81844	#N/A
ENSDARG00000068708	ifrd1	-0.964489	#N/A
ENSDARG00000068738	cox5b2	-0.955103	#N/A
ENSDARG00000068941	zgc:113983	-1.76098	#N/A
ENSDARG00000068965	nrip1a	0.715614	#N/A
ENSDARG00000069118	ppp2r5eb	-0.768019	#N/A
ENSDARG00000069134	vwc2l	1.11959	#N/A
ENSDARG00000069266	esrra	0.780005	#N/A
ENSDARG00000069375	zgc:162608	2.18302	#N/A
ENSDARG00000069467	igsf9bb	-0.896123	#N/A
ENSDARG00000069527	ube2g1b	-1.19572	#N/A
ENSDARG00000069537	si:dkey-238c7.16	0.976854	#N/A
ENSDARG00000069542	si:dkey-8e10.2	-3.96327	#N/A
ENSDARG00000069595	si:ch211-214c7.4	-1.1255	#N/A
ENSDARG00000069733	mavs	1.87702	#N/A
ENSDARG00000069829	rragca	-0.814687	#N/A
ENSDARG00000069895		2.85951	#N/A
ENSDARG00000069980	lman1	-0.702641	#N/A
ENSDARG00000069981	cspg5a	1.5356	#N/A
ENSDARG00000070006	rcn1	-0.768584	#N/A
ENSDARG00000070094	sytl1	-2.4523	#N/A
ENSDARG00000070155	tuba8l3	1.22243	#N/A
ENSDARG00000070230	aldh1l2	-2.21757	#N/A
ENSDARG00000070394	uroc1	2.15372	#N/A
ENSDARG00000070404	inka1b	-0.963452	#N/A
ENSDARG00000070473	parp6b	1.14445	#N/A
ENSDARG00000070538	hey1	-0.876322	#N/A
ENSDARG00000070571	inavab	0.83334	#N/A
ENSDARG00000070598	eno4	-1.57243	#N/A
ENSDARG00000070600	dyrk3	-1.03261	#N/A
ENSDARG00000070621	zgc:101564	-0.908939	#N/A
ENSDARG00000070682	sdf4	-2.11377	#N/A
ENSDARG00000070686	cdipt	-0.917224	#N/A
ENSDARG00000070694	nxph3	-1.37734	#N/A
ENSDARG00000071032	pnkd	2.3492	#N/A
ENSDARG00000071052	si:dkey-150i13.2	-1.96443	#N/A
ENSDARG00000071084	wipf1b	1.74988	#N/A
ENSDARG00000071086	gpr155b	0.81536	#N/A
ENSDARG00000071095	abi3bpb	1.34873	#N/A
ENSDARG00000071139	zgc:64065	2.91132	#N/A
ENSDARG00000071360	morn2	-0.933841	#N/A
ENSDARG00000071460	si:ch211-234p6.5	2.5863	#N/A
ENSDARG00000071475	aox5	1.77108	#N/A
ENSDARG00000071491	nrros	-2.19704	#N/A
ENSDARG00000071567	si:dkey-34l15.1	1.19411	#N/A
ENSDARG00000071735	prlh2	2.75305	#N/A
ENSDARG00000071872	zdhhc15b	0.982754	#N/A
ENSDARG00000071876	rell2	-1.78346	#N/A
ENSDARG00000073688	nav2a	-1.77803	#N/A
ENSDARG00000073753	tacc1	1.43592	#N/A
ENSDARG00000073813	scly	0.679623	#N/A
ENSDARG00000073876	si:ch1073-165f9.2	-2.9571	#N/A
ENSDARG00000074143	myo10l3	1.33506	#N/A
ENSDARG00000074223	si:ch73-156e19.1	1.95424	#N/A
ENSDARG00000074223	si:ch211-262n1.4	1.95424	#N/A
ENSDARG00000074244	arhgef10lb	1.53854	#N/A
ENSDARG00000074425	si:busm1-57f23.1	-1.10659	#N/A
ENSDARG00000074453	zfx	-0.509311	#N/A
ENSDARG00000074554	tspan31	-0.944058	#N/A
ENSDARG00000074560	si:ch211-269c21.2	2.18534	#N/A
ENSDARG00000074591	eda	-1.51754	#N/A
ENSDARG00000074617	wfs1b	1.86931	#N/A
ENSDARG00000074624	si:ch211-198a12.6	-0.861285	#N/A
ENSDARG00000074734	msl1a	-1.14656	#N/A
ENSDARG00000074752	hlfa	-0.596235	#N/A
ENSDARG00000074757	arv1	-0.75195	#N/A
ENSDARG00000074819	si:dkeyp-23e4.3	-1.13994	#N/A
ENSDARG00000074839	impg1b	2.83433	#N/A
ENSDARG00000074850	il12rb2l	-1.03431	#N/A
ENSDARG00000074899	taok2a	-1.26707	#N/A
ENSDARG00000074910	crtc2	-0.94112	#N/A
ENSDARG00000075098	wdr17	0.916151	#N/A
ENSDARG00000075110	dab2ipb	0.809613	#N/A
ENSDARG00000075172	fbxo25	-0.690327	#N/A
ENSDARG00000075265	plaua	1.75108	#N/A
ENSDARG00000075277	si:dkeyp-14d3.1	1.59749	#N/A
ENSDARG00000075334	arhgap32a	1.78475	#N/A
ENSDARG00000075376	sgsm1b	-1.12005	#N/A
ENSDARG00000075400	fbxo33	-1.0061	#N/A
ENSDARG00000075436	sytl2b	-1.23932	#N/A
ENSDARG00000075501	cdnf	-1.01826	#N/A
ENSDARG00000075543	chd8	-0.717593	#N/A
ENSDARG00000075670	rereb	1.10456	#N/A
ENSDARG00000075952	mbd2	-1.02736	#N/A
ENSDARG00000075964	plekhg4	-1.67466	#N/A
ENSDARG00000075972	csrnp2	-0.951896	#N/A
ENSDARG00000075980	tmem125b	2.387	#N/A
ENSDARG00000076020	pappa2	-1.15853	#N/A
ENSDARG00000076117	stard5	1.44321	#N/A
ENSDARG00000076499	usp53b	0.994329	#N/A
ENSDARG00000076532	si:ch211-222l21.1	-0.653971	#N/A
ENSDARG00000076622	atp13a3	1.71418	#N/A
ENSDARG00000076702		1.69797	#N/A
ENSDARG00000076755	ap5s1	1.60449	#N/A
ENSDARG00000076858		-1.35714	#N/A
ENSDARG00000076865	si:ch73-193c12.2	2.09525	#N/A
ENSDARG00000076867	mrtfbb	0.779378	#N/A
ENSDARG00000076889	ralgapa1	-1.33811	#N/A
ENSDARG00000076923	kazna	-0.646282	#N/A
ENSDARG00000076950	kel	-2.71784	#N/A
ENSDARG00000077082	agtrap	1.24279	#N/A
ENSDARG00000077098	trim65	-1.04448	#N/A
ENSDARG00000077143	znf526	-0.590953	#N/A
ENSDARG00000077180	slc37a4b	-0.906061	#N/A
ENSDARG00000077188	atrnl1a	0.85804	#N/A
ENSDARG00000077211	or112-1	2.42964	#N/A
ENSDARG00000077257	timd4	4.12269	#N/A
ENSDARG00000077361	bptf	-0.79117	#N/A
ENSDARG00000077467	sox10	2.35253	#N/A
ENSDARG00000077473	mych	-0.847581	#N/A
ENSDARG00000077492	atp8a2	-1.14441	#N/A
ENSDARG00000077530	ahctf1	-0.960142	#N/A
ENSDARG00000077547	tmlhe	1.0997	#N/A
ENSDARG00000077653	rabl6b	1.87585	#N/A
ENSDARG00000077769	cited1	0.850868	#N/A
ENSDARG00000077804	hgsnat	1.47933	#N/A
ENSDARG00000077817	cxxc4	1.47295	#N/A
ENSDARG00000077906	rnf165a	-1.45499	#N/A
ENSDARG00000077912	bcorl1	-0.663912	#N/A
ENSDARG00000077950	tor1	-1.67004	#N/A
ENSDARG00000078018	si:dkey-79d12.4	1.67932	#N/A
ENSDARG00000078041	xpo1a	-0.69433	#N/A
ENSDARG00000078195	fhit	1.02807	#N/A
ENSDARG00000078335	amot	1.20184	#N/A
ENSDARG00000078572	stox2b	0.71009	#N/A
ENSDARG00000078574	si:dkey-21c19.3	-0.825693	#N/A
ENSDARG00000078675	dock7	0.510211	#N/A
ENSDARG00000078801	msantd1	-1.14477	#N/A
ENSDARG00000078924	tmco4	0.868145	#N/A
ENSDARG00000079027	chsy1	-0.664403	#N/A
ENSDARG00000079075	si:ch211-71m22.3	1.67284	#N/A
ENSDARG00000079095	rin1a	1.64805	#N/A
ENSDARG00000079220	wdr20a	-1.28221	#N/A
ENSDARG00000079233	si:ch211-160f23.5	-1.28476	#N/A
ENSDARG00000079242		-2.45731	#N/A
ENSDARG00000079263	si:dkeyp-2e4.2	-1.20373	#N/A
ENSDARG00000079291	rapgef3	-2.11437	#N/A
ENSDARG00000079305	hbae3	-2.1826	#N/A
ENSDARG00000079350	znf654	0.688267	#N/A
ENSDARG00000079369	si:ch211-212g7.6	0.828929	#N/A
ENSDARG00000079438	pkp3b	-0.990806	#N/A
ENSDARG00000079440	coro2ba	1.92652	#N/A
ENSDARG00000079488	zgc:195282	-2.15633	#N/A
ENSDARG00000079616	cramp1	-0.620208	#N/A
ENSDARG00000079716	sin3aa	-0.71157	#N/A
ENSDARG00000079826	gpr174	1.48416	#N/A
ENSDARG00000079848	gmps	-0.774656	#N/A
ENSDARG00000079931	snx19b	-1.2008	#N/A
ENSDARG00000079946	sqlea	-0.990041	#N/A
ENSDARG00000079994	si:dkey-187e18.1	-1.23752	#N/A
ENSDARG00000080009	bahcc1b	-0.731424	#N/A
ENSDARG00000080448		2.06061	#N/A
ENSDARG00000081518		3.39172	#N/A
ENSDARG00000081839		1.48409	#N/A
ENSDARG00000081993		1.60042	#N/A
ENSDARG00000082167		-3.36138	#N/A
ENSDARG00000082169		-1.05527	#N/A
ENSDARG00000082321		-1.38882	#N/A
ENSDARG00000082467		1.96933	#N/A
ENSDARG00000082530		1.99342	#N/A
ENSDARG00000082825		1.73729	#N/A
ENSDARG00000082898		-2.15157	#N/A
ENSDARG00000083597		-1.1588	#N/A
ENSDARG00000083967		3.28958	#N/A
ENSDARG00000084173		3.52275	#N/A
ENSDARG00000084970		3.37561	#N/A
ENSDARG00000085290		3.18053	#N/A
ENSDARG00000085610		1.70692	#N/A
ENSDARG00000085854		1.83384	#N/A
ENSDARG00000086057	plxnd1	-2.8451	#N/A
ENSDARG00000086283	cnsta	-0.726391	#N/A
ENSDARG00000086489		2.07514	#N/A
ENSDARG00000086490	si:dkey-92f12.2	-1.10645	#N/A
ENSDARG00000086504		2.3653	#N/A
ENSDARG00000086650	ttc41	-0.702392	#N/A
ENSDARG00000086790	gucy1b1	1.06485	#N/A
ENSDARG00000086957	si:dkeyp-118a3.2	2.47738	#N/A
ENSDARG00000087162	si:dkey-11f12.2	-1.14447	#N/A
ENSDARG00000087247	kcnab2a	-0.940878	#N/A
ENSDARG00000087260	mtss1lb	1.50993	#N/A
ENSDARG00000087330	maza	-1.13015	#N/A
ENSDARG00000087519		2.04822	#N/A
ENSDARG00000087646	runx1	-0.678981	#N/A
ENSDARG00000087749	ccser2a	1.70134	#N/A
ENSDARG00000088124	adrb2a	1.63756	#N/A
ENSDARG00000088238	kansl1b	-0.874714	#N/A
ENSDARG00000088246	thoc1	-3.65967	#N/A
ENSDARG00000088260	gig2p	1.12795	#N/A
ENSDARG00000088330		-2.43952	#N/A
ENSDARG00000088612	si:ch211-153b23.7	2.65666	#N/A
ENSDARG00000088630	arhgef10la	1.01203	#N/A
ENSDARG00000088686	hist1h2a11	-0.965394	#N/A
ENSDARG00000088741		1.2567	#N/A
ENSDARG00000088831	si:dkey-81j8.6	1.46187	#N/A
ENSDARG00000088975	si:ch211-14k19.8	-2.38878	#N/A
ENSDARG00000088984	cep131	-0.855742	#N/A
ENSDARG00000089066	nhsl2	1.17671	#N/A
ENSDARG00000089109	bcl2b	0.806129	#N/A
ENSDARG00000089205	si:dkey-73n8.3	1.62071	#N/A
ENSDARG00000089207	ankrd27	1.21605	#N/A
ENSDARG00000089334	ednrba	2.12675	#N/A
ENSDARG00000089418	si:dkey-164f24.2	1.24359	#N/A
ENSDARG00000089717	qpct	1.31624	#N/A
ENSDARG00000089769	hapln1a	1.84105	#N/A
ENSDARG00000089878	nedd9	-1.071	#N/A
ENSDARG00000089917	sh3tc2	1.77719	#N/A
ENSDARG00000090061		8.33566	#N/A
ENSDARG00000090646	tnk2a	2.86257	#N/A
ENSDARG00000090721	prdm2a	1.2464	#N/A
ENSDARG00000090728	tnfrsf9b	1.12518	#N/A
ENSDARG00000090890	cmklr1	1.71499	#N/A
ENSDARG00000090971	cc2d2a	-0.838413	#N/A
ENSDARG00000091061	slc38a3b	-1.21312	#N/A
ENSDARG00000091131	cry1bb	-0.578914	#N/A
ENSDARG00000091287	ebf3b	-2.17548	#N/A
ENSDARG00000091348	rtn3	1.5272	#N/A
ENSDARG00000091535	ccser2b	0.982932	#N/A
ENSDARG00000091592	peli1a	-1.3914	#N/A
ENSDARG00000091605		1.53175	#N/A
ENSDARG00000091813	si:dkey-21a6.5	1.2683	#N/A
ENSDARG00000091833	sv2	-2.22021	#N/A
ENSDARG00000092082		2.91065	#N/A
ENSDARG00000092115	eif4a1a	-0.688668	#N/A
ENSDARG00000092281	flnb	1.98712	#N/A
ENSDARG00000092467	si:ch73-46j18.5	1.31033	#N/A
ENSDARG00000092477		-3.49381	#N/A
ENSDARG00000092573		-1.50356	#N/A
ENSDARG00000092606		1.36043	#N/A
ENSDARG00000092945	si:ch211-250g4.3	-2.93608	#N/A
ENSDARG00000093064	si:dkey-92j12.6	2.98006	#N/A
ENSDARG00000093108		1.84312	#N/A
ENSDARG00000093173	si:dkey-93m18.6	-2.04055	#N/A
ENSDARG00000093223		1.71056	#N/A
ENSDARG00000093224		3.10476	#N/A
ENSDARG00000093313	ubb	1.005	#N/A
ENSDARG00000093407		-1.1397	#N/A
ENSDARG00000093591	si:ch211-282k23.2	1.24011	#N/A
ENSDARG00000093752	rimbp2	3.42684	#N/A
ENSDARG00000093755		-0.959753	#N/A
ENSDARG00000093957	si:dkey-251i10.2	2.21947	#N/A
ENSDARG00000094108		2.00522	#N/A
ENSDARG00000094133	wu:fc21g02	-1.15163	#N/A
ENSDARG00000094176	cdkn2d	-0.733143	#N/A
ENSDARG00000094272	map3k19	-1.63644	#N/A
ENSDARG00000094295		1.42192	#N/A
ENSDARG00000094300	nupr1a	-0.875692	#N/A
ENSDARG00000094368		2.11743	#N/A
ENSDARG00000094409		-0.755246	#N/A
ENSDARG00000094437		1.47451	#N/A
ENSDARG00000094470	txnrd2.1	-1.96417	#N/A
ENSDARG00000094547		2.16574	#N/A
ENSDARG00000094668	si:ch211-51a19.5	-1.84422	#N/A
ENSDARG00000094763	npy2r	4.51414	#N/A
ENSDARG00000094881	si:ch211-197h24.8	-1.12523	#N/A
ENSDARG00000094920		-1.17537	#N/A
ENSDARG00000094965	nfil3-5	0.910904	#N/A
ENSDARG00000094977	si:ch211-156j22.4	-1.25034	#N/A
ENSDARG00000095019	lmo2	-2.03143	#N/A
ENSDARG00000095304	si:ch211-207c6.2	-3.437	#N/A
ENSDARG00000095412		-2.92217	#N/A
ENSDARG00000095697		1.1294	#N/A
ENSDARG00000095885	si:ch211-158m24.12	-1.71118	#N/A
ENSDARG00000096086	taar20j	3.86896	#N/A
ENSDARG00000096315		3.1578	#N/A
ENSDARG00000096331	si:ch73-248e21.7	-1.98612	#N/A
ENSDARG00000096356		1.91099	#N/A
ENSDARG00000096511		1.76817	#N/A
ENSDARG00000096635	si:ch211-122h15.4	2.60663	#N/A
ENSDARG00000096667	hemgn	-2.0349	#N/A
ENSDARG00000096711	si:ch211-194k22.8	1.07254	#N/A
ENSDARG00000096832		-2.21403	#N/A
ENSDARG00000096917	si:ch211-227m13.1	-3.27228	#N/A
ENSDARG00000096943		2.55506	#N/A
ENSDARG00000097006		2.32165	#N/A
ENSDARG00000097072		1.84982	#N/A
ENSDARG00000097156		2.32625	#N/A
ENSDARG00000097163		-0.727236	#N/A
ENSDARG00000097189		-1.17902	#N/A
ENSDARG00000097208	alkbh3	3.47994	#N/A
ENSDARG00000097291		2.12784	#N/A
ENSDARG00000097441		-0.636561	#N/A
ENSDARG00000097602		3.46174	#N/A
ENSDARG00000097649		1.88109	#N/A
ENSDARG00000097680	si:ch211-241f5.3	0.89332	#N/A
ENSDARG00000097690		-0.971826	#N/A
ENSDARG00000097707		2.31259	#N/A
ENSDARG00000097715		3.03982	#N/A
ENSDARG00000097794		1.57624	#N/A
ENSDARG00000097878		-1.03925	#N/A
ENSDARG00000097924		1.60576	#N/A
ENSDARG00000097950		-2.28074	#N/A
ENSDARG00000097964	arhgef33	1.64255	#N/A
ENSDARG00000098098		3.02034	#N/A
ENSDARG00000098103	tefb	-0.663102	#N/A
ENSDARG00000098123	si:dkey-44g17.6	1.36479	#N/A
ENSDARG00000098201	mtmr3	-0.962953	#N/A
ENSDARG00000098231	hhex	-3.12737	#N/A
ENSDARG00000098272	nipbla	-1.02565	#N/A
ENSDARG00000098296	gnsb	-1.00629	#N/A
ENSDARG00000098353		2.34128	#N/A
ENSDARG00000098497	hrasa	1.04645	#N/A
ENSDARG00000098573	sgcd	1.17669	#N/A
ENSDARG00000098589	cyb5a	-0.967144	#N/A
ENSDARG00000098605	slx1b	1.07405	#N/A
ENSDARG00000098635	irf2bp2b	-0.97376	#N/A
ENSDARG00000098660		-1.34597	#N/A
ENSDARG00000098680	si:zfos-2326c3.2	1.47504	#N/A
ENSDARG00000098694		1.1108	#N/A
ENSDARG00000098723		1.07987	#N/A
ENSDARG00000098733	pxdn	0.856886	#N/A
ENSDARG00000098845	lrp12	2.2196	#N/A
ENSDARG00000098903	tfe3a	-1.39494	#N/A
ENSDARG00000098911	zgc:153293	-0.840293	#N/A
ENSDARG00000098932	gigyf1a	-0.918054	#N/A
ENSDARG00000098970		-1.12146	#N/A
ENSDARG00000098972	mrps16	1.98049	#N/A
ENSDARG00000098983		-0.967381	#N/A
ENSDARG00000099014	fxyd1	1.45344	#N/A
ENSDARG00000099025		2.33263	#N/A
ENSDARG00000099034	unc5a	2.71249	#N/A
ENSDARG00000099054		1.06608	#N/A
ENSDARG00000099079	aclya	-0.559284	#N/A
ENSDARG00000099084	pcif1	-0.752673	#N/A
ENSDARG00000099091		0.93753	#N/A
ENSDARG00000099101	gch2	1.05016	#N/A
ENSDARG00000099109		-2.67469	#N/A
ENSDARG00000099143	fnta	1.5976	#N/A
ENSDARG00000099168		2.47729	#N/A
ENSDARG00000099238	rasd4	1.36054	#N/A
ENSDARG00000099256	pum1	-0.759205	#N/A
ENSDARG00000099279	ift27	-0.946955	#N/A
ENSDARG00000099358	hccsb	-0.973547	#N/A
ENSDARG00000099374	sp9	1.29401	#N/A
ENSDARG00000099386	lrrtm4l2	1.43733	#N/A
ENSDARG00000099388		2.07562	#N/A
ENSDARG00000099485	m1ap	1.55345	#N/A
ENSDARG00000099517	adssl1	-1.11076	#N/A
ENSDARG00000099717	si:rp71-1h20.9	-3.18809	#N/A
ENSDARG00000099727	ssbp2	-1.05933	#N/A
ENSDARG00000099729	pcdh10a	0.761711	#N/A
ENSDARG00000099738	ccr9b	2.42307	#N/A
ENSDARG00000099746	rgs3a	-2.10552	#N/A
ENSDARG00000099804		1.24019	#N/A
ENSDARG00000099849	ebf3a	-1.32701	#N/A
ENSDARG00000099896		-3.76217	#N/A
ENSDARG00000099918	arl4aa	-1.42849	#N/A
ENSDARG00000099972	nup153	-1.05464	#N/A
ENSDARG00000099980	bpifcl	-2.06557	#N/A
ENSDARG00000100020	pim1	-0.66661	#N/A
ENSDARG00000100057	ppfibp1b	1.37244	#N/A
ENSDARG00000100179	gb:ai877918	-1.72046	#N/A
ENSDARG00000100244	ebf3a	-0.880085	#N/A
ENSDARG00000100249	si:ch211-266k2.1	-1.07801	#N/A
ENSDARG00000100252	capzb	3.53751	#N/A
ENSDARG00000100462	paqr7a	-1.63315	#N/A
ENSDARG00000100555	aqp11	0.692986	#N/A
ENSDARG00000100677	tmem205	-1.03951	#N/A
ENSDARG00000100718	me2	-0.608545	#N/A
ENSDARG00000100836		2.92308	#N/A
ENSDARG00000100897	pdgfrb	1.82324	#N/A
ENSDARG00000100899	si:ch211-241b2.5	1.86772	#N/A
ENSDARG00000100908	lcor	1.75197	#N/A
ENSDARG00000100949	vap	-2.76328	#N/A
ENSDARG00000101018	ptdss2	1.12662	#N/A
ENSDARG00000101062	fdft1	-0.729	#N/A
ENSDARG00000101181	s100w	1.54969	#N/A
ENSDARG00000101206	zgc:113363	-1.93128	#N/A
ENSDARG00000101322	tfr1a	-2.07544	#N/A
ENSDARG00000101340		-1.85083	#N/A
ENSDARG00000101456	acp5b	-1.64806	#N/A
ENSDARG00000101510	cetn2	0.855882	#N/A
ENSDARG00000101598	si:ch211-215p11.1	1.99503	#N/A
ENSDARG00000101629		2.01728	#N/A
ENSDARG00000101710	arid1aa	-0.729646	#N/A
ENSDARG00000101717	sox17	-2.12585	#N/A
ENSDARG00000101748	si:ch211-24o8.4	2.58265	#N/A
ENSDARG00000101796		1.92793	#N/A
ENSDARG00000101813	nap1l1	-1.04735	#N/A
ENSDARG00000101826	zwi	2.3527	#N/A
ENSDARG00000101839		1.94084	#N/A
ENSDARG00000101849	adipor2	-0.935212	#N/A
ENSDARG00000101908	rab3ip	0.934232	#N/A
ENSDARG00000101933	si:dkey-205h23.2	-1.1394	#N/A
ENSDARG00000102050		-2.09978	#N/A
ENSDARG00000102167	ppox	-1.13893	#N/A
ENSDARG00000102191		2.04971	#N/A
ENSDARG00000102267	znf750	2.14728	#N/A
ENSDARG00000102308	ttc39c	1.40503	#N/A
ENSDARG00000102320	mob1a	-2.03496	#N/A
ENSDARG00000102321	si:ch73-299h12.1	-1.6341	#N/A
ENSDARG00000102365	eloa	-0.993674	#N/A
ENSDARG00000102379	si:zfos-80g12.1	-1.02808	#N/A
ENSDARG00000102402	fut11	1.21946	#N/A
ENSDARG00000102550		-1.16794	#N/A
ENSDARG00000102731	si:ch73-299h12.2	-2.71094	#N/A
ENSDARG00000102750	cdh1	1.25102	#N/A
ENSDARG00000102755		2.03758	#N/A
ENSDARG00000102822	pam16	-1.046	#N/A
ENSDARG00000102836		2.98738	#N/A
ENSDARG00000102848		2.45	#N/A
ENSDARG00000102977	cant1b	-0.920184	#N/A
ENSDARG00000102987	capn7	-1.26238	#N/A
ENSDARG00000103007	rps3	-1.01756	#N/A
ENSDARG00000103025	hmgcs1	-0.857264	#N/A
ENSDARG00000103056	itga4	-0.705002	#N/A
ENSDARG00000103108	acvr2bb	-0.694116	#N/A
ENSDARG00000103155	ext1a	-0.676179	#N/A
ENSDARG00000103251	sh3pxd2b	0.561099	#N/A
ENSDARG00000103350	trim24	-0.758638	#N/A
ENSDARG00000103388	znf609a	-0.831323	#N/A
ENSDARG00000103409	uhrf1	-1.05687	#N/A
ENSDARG00000103476	trpm1b	1.965	#N/A
ENSDARG00000103542	vegfaa	-0.772385	#N/A
ENSDARG00000103553	sf3b3	1.10431	#N/A
ENSDARG00000103609	mib2	2.60403	#N/A
ENSDARG00000103647	gpc5a	1.43387	#N/A
ENSDARG00000103672	cirbpa	-0.773048	#N/A
ENSDARG00000103732	plp1a	1.4296	#N/A
ENSDARG00000103739	bahcc1a	-0.679104	#N/A
ENSDARG00000103746	mapkbp1	0.934013	#N/A
ENSDARG00000103770		-1.5047	#N/A
ENSDARG00000103789	tmem130	2.91504	#N/A
ENSDARG00000103846	hspa5	-0.614253	#N/A
ENSDARG00000103868	e2f1	-0.857264	#N/A
ENSDARG00000103875		2.33583	#N/A
ENSDARG00000103962	add1	-0.967777	#N/A
ENSDARG00000103978	sh3bp5b	-2.56426	#N/A
ENSDARG00000103979	calr3a	-1.08335	#N/A
ENSDARG00000103994	ppiab	-0.870282	#N/A
ENSDARG00000104043	gng10	-2.14961	#N/A
ENSDARG00000104045	tlr22	2.61333	#N/A
ENSDARG00000104047	si:ch211-262i1.3	-1.64713	#N/A
ENSDARG00000104049	crebl2	-1.34226	#N/A
ENSDARG00000104094	grk3	-1.06891	#N/A
ENSDARG00000104133		1.73249	#N/A
ENSDARG00000104155		-1.12841	#N/A
ENSDARG00000104256	bco1	1.85464	#N/A
ENSDARG00000104292	ctgfb	1.52756	#N/A
ENSDARG00000104301	zgc:193726	3.20905	#N/A
ENSDARG00000104311	scmh1	-1.11595	#N/A
ENSDARG00000104380	si:dkey-238k10.2	6.89386	#N/A
ENSDARG00000104441	hspb7	2.2224	#N/A
ENSDARG00000104478	cap2	-1.37357	#N/A
ENSDARG00000104491	ampd2a	-1.81438	#N/A
ENSDARG00000104596	gtf2a1l	0.842383	#N/A
ENSDARG00000104636	si:dkey-112a7.4	-0.7255	#N/A
ENSDARG00000104693	il6st	-0.724634	#N/A
ENSDARG00000104734	kat2a	-0.864587	#N/A
ENSDARG00000104760	si:ch211-1i11.3	-1.21978	#N/A
ENSDARG00000104773	junbb	-0.819576	#N/A
ENSDARG00000104899		-2.70508	#N/A
ENSDARG00000104953	stt3a	-0.813174	#N/A
ENSDARG00000105116	p4hb	0.679032	#N/A
ENSDARG00000105128		1.14109	#N/A
ENSDARG00000105136	ccdc50	1.89775	#N/A
ENSDARG00000105147	osbpl1a	3.36603	#N/A
ENSDARG00000105220		2.95246	#N/A
ENSDARG00000105255	zbtb4	1.66994	#N/A
ENSDARG00000105287	mpp1	-0.533802	#N/A
ENSDARG00000105288	si:ch211-79l17.1	-1.16358	#N/A
ENSDARG00000105308		-0.910185	#N/A
ENSDARG00000105455	si:dkey-10h3.7	4.47994	#N/A
ENSDARG00000105459		-1.21311	#N/A
ENSDARG00000105479	si:ch211-126c2.4	-0.921758	#N/A
ENSDARG00000105574	si:cabz01009626.1	-1.92585	#N/A
ENSDARG00000105651		-2.07539	#N/A
ENSDARG00000105792	or115-9	3.07448	#N/A
ENSDARG00000040246	rap2ab	#N/A	1.52774
ENSDARG00000055752	npas4a	#N/A	2.4354
