## Supplementary material for "Dynamics of Cardiomyocyte Transcriptome and Chromatin Landscape Demarcates Key Events of Heart Development"

### Sheet: Sheet1
Annotation.Cluster.1	Enrichment.Score..2.7388267810325413
Category	Term	Count	%	PValue	ZFIN_ID	Entrez_Gene_D	List Total	Pop Hits	Pop Total	Fold Enrichment	Bonferroni	Benjamini	FDR
INTERPRO	IPR016040:NAD(P)-binding domain	9	5.48780487804878	0.00038453103717625	si:dkey-73n8.3, si:dkey-73n8.3, rdh8a, mdh2, sdr16c5b, aclya, me2, me2, zgc:113142, gpd1a, bdh2	436922, 100150965, 406405, 406799, 550507, 445233, 503524, 550404, 280648	156	240	21293	5.11850961538461	0.149816699430675	0.149816699430675	0.539168967065817
INTERPRO	IPR020904:Short-chain dehydrogenase/reductase, conserved site	4	2.4390243902439	0.00306822141315136	rdh8a, sdr16c5b, zgc:113142, bdh2	406799, 550507, 503524, 280648	156	40	21293	13.6493589743589	0.726589201692217	0.477113015740702	4.22757399036162
INTERPRO	IPR002347:Glucose/ribitol dehydrogenase	5	3.04878048780487	0.00514874710763247	si:dkey-73n8.3, si:dkey-73n8.3, rdh8a, sdr16c5b, zgc:113142, bdh2	100150965, 406799, 550507, 503524, 280648	156	95	21293	7.18387314439946	0.886775655459046	0.419923924645172	6.99913194091624
Annotation Cluster 2	Enrichment Score: 2.686696923092464
Category	Term	Count	%	PValue	ZFIN_ID	Entrez_Gene_D	List Total	Pop Hits	Pop Total	Fold Enrichment	Bonferroni	Benjamini	FDR
GOTERM_MF_DIRECT	GO:0016491~oxidoreductase activity	14	8.53658536585365	0.000228196618947375	egln1a, rdh8a, mdh2, sdr16c5b, akr1b1, me2, me2, cyp2n13, zgc:113142, gpd1a, bdh2, cyb561a3b, aox5, gpd2, bco1	415138, 492484, 564404, 406799, 751628, 445233, 550507, 550404, 503524, 406405, 100329385, 64265, 280648, 84039	118	553	15797	3.38918686977043	0.0380548553722872	0.0380548553722872	0.278040586187977
INTERPRO	IPR016040:NAD(P)-binding domain	9	5.48780487804878	0.00038453103717625	si:dkey-73n8.3, si:dkey-73n8.3, rdh8a, mdh2, sdr16c5b, aclya, me2, me2, zgc:113142, gpd1a, bdh2	436922, 100150965, 406405, 406799, 550507, 445233, 503524, 550404, 280648	156	240	21293	5.11850961538461	0.149816699430675	0.149816699430675	0.539168967065817
GOTERM_BP_DIRECT	GO:0055114~oxidation-reduction process	14	8.53658536585365	0.00158741309932744	egln1a, rdh8a, selenou1a, selenou1a, rpe65a, mdh2, akr1b1, me2, me2, cyp2n13, gpd1a, bdh2, cyb561a3b, aox5, gpd2, bco1	415138, 492484, 564404, 751628, 445233, 550507, 550404, 393724, 323739, 406405, 100329385, 64265, 280648, 84039	123	616	14912	2.75535846267553	0.364137031200961	0.202589836533896	2.08430881437344
UP_KEYWORDS	Oxidoreductase	6	3.65853658536585	0.12861207439156	mdh2, me2, me2, cyp2n13, gpd1a, bdh2, bco1	406405, 492484, 550507, 445233, 550404, 84039	163	369	22487	2.2432041498329	0.999999599470463	0.974843012315682	78.7214761554493
Annotation Cluster 3	Enrichment Score: 1.583734294105836
Category	Term	Count	%	PValue	ZFIN_ID	Entrez_Gene_D	List Total	Pop Hits	Pop Total	Fold Enrichment	Bonferroni	Benjamini	FDR
INTERPRO	IPR005828:General substrate transporter	4	2.4390243902439	0.00456661594247324	si:dkey-166k12.1, slc2a15b, slc2a11b, slc2a11b, slc22a7a	794188, 564970, 100001249, 552924	156	46	21293	11.8690078037904	0.855073064952491	0.474729469679541	6.23125282983989
GOTERM_MF_DIRECT	GO:0022857~transmembrane transporter activity	4	2.4390243902439	0.00825271500247088	si:dkey-166k12.1, slc2a15b, slc2a11b, slc2a11b, slc22a7a	794188, 564970, 100001249, 552924	118	56	15797	9.56234866828087	0.755559345260913	0.505590600070056	9.61568993692164
INTERPRO	IPR020846:Major facilitator superfamily domain	6	3.65853658536585	0.0125205115524903	si:dkey-166k12.1, slc2a15b, slc43a3b, slco1c1, slc2a11b, slc2a11b, slc22a7a	794188, 556206, 562772, 564970, 100001249, 552924	156	189	21293	4.33312983312983	0.995092603025539	0.587767844560447	16.2310822131469
GOTERM_MF_DIRECT	GO:0022891~substrate-specific transmembrane transporter activity	3	1.82926829268292	0.0157406278674614	si:dkey-166k12.1, slc2a15b, slc2a11b, slc2a11b	564970, 100001249, 552924	118	26	15797	15.4468709256844	0.93260541507474	0.490485848615385	17.5979971862949
GOTERM_BP_DIRECT	GO:0055085~transmembrane transport	7	4.26829268292682	0.191352363156553	si:dkey-166k12.1, zgc:110789, zgc:110789, slc2a15b, slc43a3b, slc2a11b, slc2a11b, trpm1b, slc22a7a	503757, 794188, 556206, 564970, 100001249, 569946, 552924	123	473	14912	1.79418690592825	1	0.999824415299904	94.0154583858029
GOTERM_MF_DIRECT	GO:0005215~transporter activity	4	2.4390243902439	0.221271227134	zgc:110789, zgc:110789, slc2a15b, slco1c1, slc2a11b, slc2a11b	503757, 562772, 564970, 552924	118	219	15797	2.44516678275675	1	0.985758171033004	95.2692497079127
Annotation Cluster 4	Enrichment Score: 1.3247005008720425
Category	Term	Count	%	PValue	ZFIN_ID	Entrez_Gene_D	List Total	Pop Hits	Pop Total	Fold Enrichment	Bonferroni	Benjamini	FDR
GOTERM_BP_DIRECT	GO:0009116~nucleoside metabolic process	4	2.4390243902439	0.000953783020936003	prps1a, hprt1l, pnp4a, ppat	140620, 415146, 415192, 572027	123	24	14912	20.2059620596206	0.238113645881957	0.238113645881957	1.25720294345854
GOTERM_MF_DIRECT	GO:0016757~transferase activity, transferring glycosyl groups	4	2.4390243902439	0.24083378919564	hprt1l, gyg1b, pnp4a, ppat	415152, 415146, 415192, 572027	118	229	15797	2.33839094071497	1	0.985853118348607	96.5315951762537
UP_KEYWORDS	Glycosyltransferase	3	1.82926829268292	0.46209523655909	hprt1l, pnp4a, ppat	415146, 415192, 572027	163	216	22487	1.91607021131561	1	0.96955989508869	99.9060351150107
Annotation Cluster 5	Enrichment Score: 1.1238588147275288
Category	Term	Count	%	PValue	ZFIN_ID	Entrez_Gene_D	List Total	Pop Hits	Pop Total	Fold Enrichment	Bonferroni	Benjamini	FDR
KEGG_PATHWAY	dre01200:Carbon metabolism	5	3.04878048780487	0.0309034359815026	prps1a, tktb, mdh2, me2, me2, tpi1b, tpi1b	406405, 560753, 140620, 445233, 378713	53	125	5434	4.10113207547169	0.852636380721059	0.616120306243035	27.0718688846973
KEGG_PATHWAY	dre01130:Biosynthesis of antibiotics	6	3.65853658536585	0.0704833317456058	prps1a, tktb, mdh2, aclya, tpi1b, tpi1b, ppat	436922, 406405, 560753, 140620, 378713, 572027	53	233	5434	2.6402137824925	0.988420545426177	0.471087276196463	52.0524674778999
KEGG_PATHWAY	dre01230:Biosynthesis of amino acids	3	1.82926829268292	0.195132838443388	prps1a, tktb, tpi1b, tpi1b	560753, 140620, 378713	53	85	5434	3.61864594894561	0.99999822508841	0.808949978601865	88.7311499252053
Annotation Cluster 6	Enrichment Score: 0.7859110210103343
Category	Term	Count	%	PValue	ZFIN_ID	Entrez_Gene_D	List Total	Pop Hits	Pop Total	Fold Enrichment	Bonferroni	Benjamini	FDR
SMART	SM00320:WD40	5	3.04878048780487	0.0812762218685805	lyst, lyst, coro1ca, tulp4a, coro2ba, eml1	767643, 557730, 317741, 560235, 100150726	75	269	12157	3.01288723667905	0.999753324642471	0.999753324642471	60.8319350840538
INTERPRO	IPR015943:WD40/YVTN repeat-like-containing domain	6	3.65853658536585	0.118959910729158	lyst, lyst, coro1ca, tulp4a, coro2ba, sema4ab, eml1	571290, 767643, 557730, 317741, 560235, 100150726	156	356	21293	2.30045375972342	1	0.999516913734422	83.1414356687366
INTERPRO	IPR001680:WD40 repeat	5	3.04878048780487	0.1361322725355	lyst, lyst, coro1ca, tulp4a, coro2ba, eml1	767643, 557730, 317741, 560235, 100150726	156	271	21293	2.51833191408837	1	0.998952673337722	87.2162579422655
INTERPRO	IPR017986:WD40-repeat-containing domain	5	3.04878048780487	0.172887795699854	lyst, lyst, coro1ca, tulp4a, coro2ba, eml1	767643, 557730, 317741, 560235, 100150726	156	298	21293	2.29016090173808	1	0.999667938209884	93.0621032171871
UP_KEYWORDS	WD repeat	3	1.82926829268292	0.235429792390023	coro1ca, coro2ba, eml1	767643, 317741, 560235	163	128	22487	3.23336848159509	0.999999999999664	0.943432645044649	95.1073890055309
INTERPRO	IPR019775:WD40 repeat, conserved site	3	1.82926829268292	0.359403983078496	lyst, lyst, coro1ca, coro2ba	317741, 560235, 100150726	156	173	21293	2.3669408626056	1	0.999999961992624	99.8089212348828
Annotation Cluster 7	Enrichment Score: 0.4240013052041573
Category	Term	Count	%	PValue	ZFIN_ID	Entrez_Gene_D	List Total	Pop Hits	Pop Total	Fold Enrichment	Bonferroni	Benjamini	FDR
GOTERM_MF_DIRECT	GO:0005525~GTP binding	7	4.26829268292682	0.205601727258918	rabl6b, sept9a, rab32a, adssl1, tuba8l3, rap2c, gch2	337243, 474323, 100003036, 445164, 378969, 64263, 407989	118	535	15797	1.7516077934421	1	0.987062975834543	93.9676875065669
UP_KEYWORDS	GTP-binding	4	2.4390243902439	0.249166533797397	sept9a, adssl1, tuba8l3, rap2c	337243, 474323, 445164, 407989	163	241	22487	2.28974365501616	0.999999999999951	0.905457241078576	96.0094295938716
GOTERM_BP_DIRECT	GO:0007264~small GTPase mediated signal transduction	4	2.4390243902439	0.456800854206756	rabl6b, rab32a, rap2c, si:dkey-253i9.4	474323, 100003036, 793952, 378969	123	305	14912	1.58997734239637	1	0.999999864159064	99.96938274752
INTERPRO	IPR027417:P-loop containing nucleoside triphosphate hydrolase	7	4.26829268292682	0.860501045432578	rabl6b, si:ch211-241b2.5, sept9a, rab32a, adssl1, rap2c, myo5b	337243, 474323, 567402, 100003036, 378969, 100536137, 407989	156	1171	21293	0.815930937835293	1	1	99.9999999999054
Annotation Cluster 8	Enrichment Score: 0.3584128451308873
Category	Term	Count	%	PValue	ZFIN_ID	Entrez_Gene_D	List Total	Pop Hits	Pop Total	Fold Enrichment	Bonferroni	Benjamini	FDR
GOTERM_CC_DIRECT	GO:0016020~membrane	50	30.4878048780487	0.215673269944807	si:dkey-166k12.1, bcl2b, si:dkey-24c2.9, timd4, si:ch211-241b2.5, cdh1, pcdh10a, ednrba, sgcd, ap2b1, slc38a6, pikfyve, tspan35, rpe65a, abhd2a, atp2a2a, rtn3, smim14, smim14, cyb5a, syt11a, clul1, yes1, gpm6ab, rap2c, scamp3, zgc:113142, zgc:110789, zgc:110789, slc2a15b, slc43a3b, gpc5a, adipor2, coro2ba, camk2b1, slco1c1, atp11a, cyb561a3b, tnfrsf21, slc2a11b, slc2a11b, prss12, slc6a8, tmem130,…	334632, 562064, 793937, 406409, 114424, 571530, 100536137, 393940, 566809, 503757, 394047, 406769, 492473, 556206, 564874, 336741, 337690, 569946, 795008, 100142639, 560140, 393888, 100007510, 30442, 562925, 503524, 259186, 407734, 552924, 571720, 564970, 560235, 324961, 393380, 402894, 567635, 794188, 564404, 407620, 567639, 100001249, 393724, 559454, 796322, 571290, 567544, 100007048, 569338, 4…	110	6207	15208	1.11369861007367	0.999999861226657	0.895207684786367	91.591544428243
UP_KEYWORDS	Membrane	48	29.2682926829268	0.46669975297601	si:dkey-166k12.1, ptdss2, bcl2b, si:dkey-24c2.9, timd4, si:cabz01007802.1, si:ch211-241b2.5, cdh1, pcdh10a, ednrba, sgcd, ap2b1, slc38a6, tspan35, rpe65a, abhd2a, atp2a2a, rtn3, smim14, smim14, cyb5a, syt11a, clul1, yes1, gpm6ab, scamp3, zgc:110789, zgc:110789, slc2a15b, slc43a3b, gpc5a, adipor2, camk2b1, slco1c1, atp11a, cyb561a3b, tnfrsf21, slc2a11b, slc2a11b, slc6a8, tmem130, pleca, serinc2, t…	100007510, 334632, 30442, 562925, 562064, 793937, 259186, 100004136, 407734, 552924, 406409, 571720, 114424, 564970, 324961, 571530, 393380, 100536137, 393940, 402894, 503757, 406769, 394047, 492473, 567635, 794188, 564404, 556206, 407620, 564874, 567639, 336741, 100001249, 393724, 569946, 100002633, 559454, 571290, 796322, 100150119, 100007048, 567544, 569338, 562772, 795008, 100142639, 560140, …	163	6398	22487	1.03500135203293	1	0.965382233126095	99.9146904595813
GOTERM_CC_DIRECT	GO:0016021~integral component of membrane	46	28.0487804878048	0.481510357839784	si:dkey-166k12.1, ptdss2, bcl2b, si:dkey-24c2.9, timd4, si:cabz01007802.1, si:ch211-241b2.5, cdh1, pcdh10a, ednrba, sgcd, slc38a6, tspan35, abhd2a, atp2a2a, rtn3, smim14, smim14, cyb5a, syt11a, gpm6ab, bace2, scamp3, zgc:113142, zgc:110789, zgc:110789, slc2a15b, slc43a3b, adipor2, camk2b1, slco1c1, atp11a, cyb561a3b, tnfrsf21, slc2a11b, slc2a11b, slc6a8, tmem130, pleca, serinc2, trpm1b, sema4ab, …	449818, 100007510, 30442, 562925, 562064, 503524, 793937, 259186, 100004136, 407734, 552924, 406409, 571720, 114424, 564970, 324961, 571530, 393380, 100536137, 393940, 402894, 503757, 406769, 394047, 492473, 567635, 794188, 564404, 556206, 564874, 567639, 336741, 100001249, 569946, 100002633, 571290, 796322, 100150119, 100007048, 567544, 569338, 795008, 562772, 100142639, 560140, 393888	110	6180	15208	1.0290791409238	1	0.995188691661394	99.8762235284151
UP_KEYWORDS	Transmembrane helix	44	26.8292682926829	0.57385100727147	si:dkey-166k12.1, ptdss2, bcl2b, si:dkey-24c2.9, timd4, si:cabz01007802.1, si:ch211-241b2.5, cdh1, pcdh10a, ednrba, sgcd, slc38a6, tspan35, abhd2a, atp2a2a, rtn3, smim14, smim14, cyb5a, syt11a, gpm6ab, scamp3, zgc:110789, zgc:110789, slc2a15b, slc43a3b, adipor2, camk2b1, slco1c1, atp11a, cyb561a3b, tnfrsf21, slc2a11b, slc2a11b, slc6a8, tmem130, pleca, serinc2, trpm1b, sema4ab, si:dkey-21a6.5, si:…	100007510, 30442, 562925, 562064, 793937, 259186, 100004136, 407734, 552924, 406409, 571720, 114424, 564970, 324961, 571530, 393380, 100536137, 393940, 402894, 503757, 406769, 394047, 492473, 567635, 794188, 564404, 556206, 567639, 564874, 336741, 100001249, 569946, 100002633, 571290, 796322, 100150119, 100007048, 567544, 569338, 795008, 562772, 100142639, 560140, 393888	163	6055	22487	1.00249552922342	1	0.9842121977943	99.9931443812085
UP_KEYWORDS	Transmembrane	44	26.8292682926829	0.580359500631071	si:dkey-166k12.1, ptdss2, bcl2b, si:dkey-24c2.9, timd4, si:cabz01007802.1, si:ch211-241b2.5, cdh1, pcdh10a, ednrba, sgcd, slc38a6, tspan35, abhd2a, atp2a2a, rtn3, smim14, smim14, cyb5a, syt11a, gpm6ab, scamp3, zgc:110789, zgc:110789, slc2a15b, slc43a3b, adipor2, camk2b1, slco1c1, atp11a, cyb561a3b, tnfrsf21, slc2a11b, slc2a11b, slc6a8, tmem130, pleca, serinc2, trpm1b, sema4ab, si:dkey-21a6.5, si:…	100007510, 30442, 562925, 562064, 793937, 259186, 100004136, 407734, 552924, 406409, 571720, 114424, 564970, 324961, 571530, 393380, 100536137, 393940, 402894, 503757, 406769, 394047, 492473, 567635, 794188, 564404, 556206, 567639, 564874, 336741, 100001249, 569946, 100002633, 571290, 796322, 100150119, 100007048, 567544, 569338, 795008, 562772, 100142639, 560140, 393888	163	6068	22487	1.0003477965471	1	0.97917132132689	99.9942334819508
Annotation Cluster 9	Enrichment Score: 0.34263456082232085
Category	Term	Count	%	PValue	ZFIN_ID	Entrez_Gene_D	List Total	Pop Hits	Pop Total	Fold Enrichment	Bonferroni	Benjamini	FDR
UP_KEYWORDS	Metal-binding	16	9.75609756097561	0.244200658958705	egln1a, nr2f5, irf2bp2a, optn, optn, pikfyve, rpe65a, mtmr3, cyb5a, adssl1, aclya, me2, me2, cyp2n13, chn2, ppat, aox5, cyhr1	436922, 492484, 767773, 445233, 337690, 393724, 335866, 406409, 30427, 570999, 393838, 100329385, 336159, 64265, 572027, 407989	163	1701	22487	1.29765601612909	0.999999999999902	0.917625769373885	95.7025032005431
UP_KEYWORDS	Zinc-finger	8	4.8780487804878	0.308300526410227	egln1a, nr2f5, irf2bp2a, optn, optn, pikfyve, mtmr3, chn2, cyhr1	30427, 570999, 393838, 767773, 337690, 100329385, 336159, 335866	163	760	22487	1.45217952857604	1	0.927876336992848	98.4130063523757
GOTERM_MF_DIRECT	GO:0046872~metal ion binding	21	12.8048780487804	0.41153300727939	egln1a, klf6a, nr2f5, irf2bp2a, optn, optn, pikfyve, rpe65a, mtmr3, atp2a2a, cyb5a, adssl1, aclya, me2, me2, cyp2n13, atp11a, cyb561a3b, bcl11ab, chn2, ppat, aox5, cyhr1	393940, 436922, 492484, 564404, 562925, 767773, 445233, 280650, 337690, 393724, 406409, 335866, 30427, 570999, 393838, 566491, 100329385, 336159, 64265, 407989, 572027	118	2528	15797	1.11207694164342	1	0.999025742579911	99.8448870199934
UP_KEYWORDS	Zinc	8	4.8780487804878	0.673101467639861	egln1a, nr2f5, irf2bp2a, optn, optn, pikfyve, mtmr3, chn2, cyhr1	30427, 570999, 393838, 767773, 337690, 100329385, 336159, 335866	163	1088	22487	1.01439011187297	1	0.988097543911618	99.9996518969135
INTERPRO	IPR013083:Zinc finger, RING/FYVE/PHD-type	3	1.82926829268292	0.928155808277031	pikfyve, mtmr3, cyhr1	393838, 767773, 337690	156	583	21293	0.70236838633065	1	1	99.9999999999999
Annotation Cluster 10	Enrichment Score: 0.28708831366190074
Category	Term	Count	%	PValue	ZFIN_ID	Entrez_Gene_D	List Total	Pop Hits	Pop Total	Fold Enrichment	Bonferroni	Benjamini	FDR
UP_KEYWORDS	Transferase	14	8.53658536585365	0.208504056668595	ptdss2, si:ch73-22a13.3, itpkcb, pikfyve, tktb, clul1, yes1, hprt1l, gyg1b, pnp4a, aclya, camk2b1, glyctk, ppat, ckmt2b, ckmt2b	799492, 570678, 322720, 436922, 415152, 407620, 562064, 337690, 378713, 100333120, 100004136, 415146, 415192, 572027	163	1398	22487	1.38154418669966	0.999999999986385	0.956172038348764	92.7805876927557
UP_KEYWORDS	Kinase	7	4.26829268292682	0.36463332940628	si:ch73-22a13.3, itpkcb, pikfyve, clul1, yes1, camk2b1, glyctk, ckmt2b, ckmt2b	799492, 570678, 322720, 407620, 562064, 337690, 100333120	163	679	22487	1.42223768262602	1	0.951835631433669	99.3892332873773
GOTERM_MF_DIRECT	GO:0016740~transferase activity	12	7.3170731707317	0.386584964338485	ptdss2, pikfyve, tktb, clul1, yes1, hprt1l, gyg1b, pnp4a, aclya, camk2b1, glyctk, ppat, ckmt2b, ckmt2b	799492, 570678, 436922, 415152, 407620, 562064, 337690, 378713, 100004136, 415146, 415192, 572027	118	1319	15797	1.21794888269233	1	0.999015563804492	99.7425817699069
UP_KEYWORDS	Nucleotide-binding	12	7.3170731707317	0.440153540765357	sept9a, atp2a2a, clul1, yes1, adssl1, aclya, tuba8l3, rap2c, camk2b1, atp11a, myo5b, glyctk, ckmt2b, ckmt2b	393940, 799492, 570678, 436922, 337243, 562925, 474323, 407620, 567402, 562064, 445164, 407989	163	1413	22487	1.17160981074075	1	0.968201269258411	99.8527204836633
GOTERM_MF_DIRECT	GO:0005524~ATP binding	12	7.3170731707317	0.702630992662578	tnk2a, pikfyve, gmps, atp2a2a, clul1, yes1, aclya, si:zfos-2326c3.2, camk2b1, atp11a, myo5b, glyctk, ckmt2b, ckmt2b	393940, 100148041, 799492, 570678, 436922, 562925, 407620, 567402, 393559, 562064, 337690, 561669	118	1668	15797	0.963114254359224	1	0.999997466232008	99.9999624771809
UP_KEYWORDS	ATP-binding	8	4.8780487804878	0.704825814567986	atp2a2a, clul1, yes1, aclya, camk2b1, atp11a, myo5b, glyctk, ckmt2b, ckmt2b	393940, 799492, 570678, 436922, 562925, 407620, 567402, 562064	163	1123	22487	0.982775103933919	1	0.990560644216832	99.9998895005376
GOTERM_MF_DIRECT	GO:0000166~nucleotide binding	12	7.3170731707317	0.710178610863389	sept9a, atp2a2a, clul1, yes1, adssl1, aclya, tuba8l3, rap2c, camk2b1, atp11a, myo5b, glyctk, ckmt2b, ckmt2b	393940, 799492, 570678, 436922, 337243, 562925, 474323, 407620, 567402, 562064, 445164, 407989	118	1678	15797	0.957374598492959	1	0.999995818767309	99.9999725791423
GOTERM_MF_DIRECT	GO:0016301~kinase activity	5	3.04878048780487	0.726965227404733	pikfyve, clul1, yes1, camk2b1, glyctk, ckmt2b, ckmt2b	799492, 570678, 407620, 562064, 337690	118	661	15797	1.01265417061975	1	0.999995264216396	99.9999867580121
GOTERM_BP_DIRECT	GO:0016310~phosphorylation	5	3.04878048780487	0.788305970969581	pikfyve, clul1, yes1, camk2b1, glyctk, ckmt2b, ckmt2b	799492, 570678, 407620, 562064, 337690	123	654	14912	0.926878993560577	1	0.999999999995037	99.9999998852014
Annotation Cluster 11	Enrichment Score: 0.26436487136202297
Category	Term	Count	%	PValue	ZFIN_ID	Entrez_Gene_D	List Total	Pop Hits	Pop Total	Fold Enrichment	Bonferroni	Benjamini	FDR
SMART	SM00248:ANK	3	1.82926829268292	0.470038944104209	ankrd27, osbpl1a, nfkbie	565503, 386887, 790944	75	259	12157	1.87752895752895	1	0.999999999018321	99.9106826494327
UP_KEYWORDS	ANK repeat	3	1.82926829268292	0.552384027363002	ankrd27, osbpl1a, nfkbie	565503, 386887, 790944	163	256	22487	1.61668424079754	1	0.983355115381872	99.9880884749984
INTERPRO	IPR002110:Ankyrin repeat	3	1.82926829268292	0.572632410042074	ankrd27, osbpl1a, nfkbie	565503, 386887, 790944	156	263	21293	1.55696109973676	1	0.999999999999896	99.9993539170416
INTERPRO	IPR020683:Ankyrin repeat-containing domain	3	1.82926829268292	0.589236492583027	ankrd27, osbpl1a, nfkbie	565503, 386887, 790944	156	271	21293	1.51099914845302	1	0.999999999999713	99.9996298512765
Annotation Cluster 12	Enrichment Score: 0.0539874396435261
Category	Term	Count	%	PValue	ZFIN_ID	Entrez_Gene_D	List Total	Pop Hits	Pop Total	Fold Enrichment	Bonferroni	Benjamini	FDR
GOTERM_MF_DIRECT	GO:0043565~sequence-specific DNA binding	5	3.04878048780487	0.685284449710161	pax3b, nr2f5, msx3, bcl11ab, hlfa	30427, 100150137, 566491, 768192, 30526	118	625	15797	1.07098305084745	1	0.999997959485783	99.9999250648054
UP_KEYWORDS	Transcription regulation	4	2.4390243902439	0.84037046223632	pax3b, nr2f5, irf2bp2a, tfap2e	30427, 100150137, 393794, 335866	163	636	22487	0.867654435312729	1	0.998223949001326	99.9999998897164
GOTERM_BP_DIRECT	GO:0007275~multicellular organism development	4	2.4390243902439	0.841782178342656	pax3b, msx3, clul1, yes1, hlfa	100150137, 407620, 768192, 30526	123	560	14912	0.865969802555168	1	0.99999999999979	99.9999999975825
GOTERM_BP_DIRECT	GO:0006355~regulation of transcription, DNA-templated	9	5.48780487804878	0.850726998161525	pax3b, mitfa, nr2f5, msx3, irf2bp2a, tfap2e, mavs, hlfa, cited1	30080, 30427, 100150137, 793303, 562867, 768192, 393794, 30526, 335866	123	1310	14912	0.832917520014894	1	0.999999999999592	99.9999999988824
GOTERM_BP_DIRECT	GO:0006351~transcription, DNA-templated	5	3.04878048780487	0.866193199186938	pax3b, mitfa, nr2f5, irf2bp2a, tfap2e	30080, 30427, 100150137, 393794, 335866	123	747	14912	0.811484420065084	1	0.999999999999643	99.9999999997379
UP_KEYWORDS	Transcription	4	2.4390243902439	0.872716117551546	pax3b, nr2f5, irf2bp2a, tfap2e	30427, 100150137, 393794, 335866	163	682	22487	0.809132288649407	1	0.998748889656893	99.9999999913481
GOTERM_MF_DIRECT	GO:0003700~transcription factor activity, sequence-specific DNA binding	4	2.4390243902439	0.874028684685323	mitfa, nr2f5, tfap2e, hlfa	30080, 30427, 768192, 393794	118	663	15797	0.807679525525986	1	0.999999947942309	99.9999999989444
UP_KEYWORDS	DNA-binding	4	2.4390243902439	0.968579936950682	pax3b, nr2f5, msx3, tfap2e	30427, 100150137, 393794, 30526	163	944	22487	0.584563793282728	1	0.999965851989593	100
GOTERM_MF_DIRECT	GO:0003677~DNA binding	6	3.65853658536585	0.980762233295402	pax3b, nr2f5, msx3, tfap2e, lcor, hlfa	30427, 558560, 100150137, 768192, 393794, 30526	118	1393	15797	0.576624040298344	1	0.999999999999792	100
GOTERM_CC_DIRECT	GO:0005634~nucleus	14	8.53658536585365	0.9853858202481	pax3b, mitfa, nr2f5, msx3, irf2bp2a, optn, optn, tfap2e, tob1b, ptp4a3, gadd45bb, bcl11ab, hlfa, cited1, lpin1, lpin1	30080, 30427, 100150137, 406245, 406460, 793303, 566491, 799099, 336159, 768192, 30526, 393794, 335866, 497646	110	2933	15208	0.659926231286613	1	0.999999999985695	100
UP_KEYWORDS	Nucleus	5	3.04878048780487	0.998820855153924	pax3b, nr2f5, msx3, irf2bp2a, tfap2e	30427, 100150137, 393794, 30526, 335866	163	1726	22487	0.399643844770347	1	0.999999996601488	100
Annotation Cluster 13	Enrichment Score: 0.04168474362635643
Category	Term	Count	%	PValue	ZFIN_ID	Entrez_Gene_D	List Total	Pop Hits	Pop Total	Fold Enrichment	Bonferroni	Benjamini	FDR
INTERPRO	IPR017441:Protein kinase, ATP binding site	4	2.4390243902439	0.806161696292996	tnk2a, clul1, yes1, si:zfos-2326c3.2, camk2b1	100148041, 407620, 562064, 561669	156	589	21293	0.926951373470898	1	1	99.9999999903672
INTERPRO	IPR000719:Protein kinase, catalytic domain	4	2.4390243902439	0.906684007705427	tnk2a, clul1, yes1, si:zfos-2326c3.2, camk2b1	100148041, 407620, 562064, 561669	156	735	21293	0.742822257107971	1	1	99.9999999999996
INTERPRO	IPR011009:Protein kinase-like domain	4	2.4390243902439	0.926857250063063	tnk2a, clul1, yes1, si:zfos-2326c3.2, camk2b1	100148041, 407620, 562064, 561669	156	781	21293	0.699070882169473	1	1	99.9999999999999
GOTERM_BP_DIRECT	GO:0006468~protein phosphorylation	4	2.4390243902439	0.938596319402426	clul1, yes1, si:zfos-2326c3.2, camk2b1, glyctk	570678, 407620, 562064, 561669	123	721	14912	0.672597904897218	1	0.999999999999999	99.9999999999999
GOTERM_MF_DIRECT	GO:0004672~protein kinase activity	3	1.82926829268292	0.973209788978406	clul1, yes1, si:zfos-2326c3.2, camk2b1	407620, 562064, 561669	118	725	15797	0.55395675043834	1	0.999999999999287	100
