## Supplementary material for "Dynamics of Cardiomyocyte Transcriptome and Chromatin Landscape Demarcates Key Events of Heart Development"

### Sheet: Sheet1
Annotation.Cluster.1	Enrichment.Score..2.844130650095236
Category	Term	Count	%	PValue	ZFIN_ID	Genes	List Total	Pop Hits	Pop Total	Fold Enrichment	Bonferroni	Benjamini	FDR
GOTERM_CC_DIRECT	GO:0005833~hemoglobin complex	4	3.96039603960396	8.22185099105867e-05	hbbe3, hbbe3, hbae3, zgc:163057, zgc:163057	30596, 563335, 30601, 572729	74	18	15208	45.6696696696696	0.00410265552132116	0.00410265552132116	0.079159988292532
GOTERM_BP_DIRECT	GO:0015671~oxygen transport	4	3.96039603960396	0.000130448598556339	hbbe3, hbbe3, hbae3, zgc:163057, zgc:163057	30596, 563335, 30601, 572729	80	19	14912	39.2421052631578	0.0332239383922174	0.0167522887858917	0.170273845933
UP_KEYWORDS	Oxygen transport	4	3.96039603960396	0.000137500203947666	hbbe3, hbbe3, hbae3, zgc:163057, zgc:163057	30596, 563335, 30601, 572729	100	23	22487	39.1078260869565	0.0133855524181183	0.0133855524181183	0.151930373501574
INTERPRO	IPR009050:Globin-like	4	3.96039603960396	0.00014731200833212	hbbe3, hbbe3, hbae3, zgc:163057, zgc:163057	30596, 563335, 30601, 572729	97	23	21293	38.1766024204392	0.043375351034689	0.043375351034689	0.196773900945823
INTERPRO	IPR000971:Globin	4	3.96039603960396	0.00014731200833212	hbbe3, hbbe3, hbae3, zgc:163057, zgc:163057	30596, 563335, 30601, 572729	97	23	21293	38.1766024204392	0.043375351034689	0.043375351034689	0.196773900945823
INTERPRO	IPR012292:Globin, structural domain	4	3.96039603960396	0.000167807037490036	hbbe3, hbbe3, hbae3, zgc:163057, zgc:163057	30596, 563335, 30601, 572729	97	24	21293	36.5859106529209	0.0492595307881876	0.0249407868176352	0.224121993313219
GOTERM_MF_DIRECT	GO:0005344~oxygen transporter activity	4	3.96039603960396	0.0002058876795116	hbbe3, hbbe3, hbae3, zgc:163057, zgc:163057	30596, 563335, 30601, 572729	81	23	15797	33.9173376274825	0.0377730679687284	0.0190683346780615	0.254917710694724
GOTERM_MF_DIRECT	GO:0019825~oxygen binding	4	3.96039603960396	0.000234443222548309	hbbe3, hbbe3, hbae3, zgc:163057, zgc:163057	30596, 563335, 30601, 572729	81	24	15797	32.5041152263374	0.0428986818221225	0.0145090551761041	0.290226249028036
INTERPRO	IPR002338:Haemoglobin, alpha	3	2.97029702970297	0.000709401164278044	hbae3, zgc:163057, zgc:163057	563335, 30601, 572729	97	9	21293	73.1718213058419	0.192333073732632	0.0687260968487826	0.944305099365427
UP_KEYWORDS	Transport	11	10.8910891089108	0.0103695739364407	si:dkey-150i13.2, hbbe3, hbbe3, hbae3, ankhb, atp2b1a, slc25a32b, ap2a1, zgc:163057, zgc:163057, slc38a2, slc4a1a	323738, 30596, 378746, 503758, 100003928, 84703, 563335, 30601, 566537, 572729, 558153	100	970	22487	2.55007216494845	0.639954126956325	0.288591124547925	10.8862113334586
UP_KEYWORDS	Heme	4	3.96039603960396	0.0210155731509266	hbbe3, hbbe3, hbae3, zgc:163057, zgc:163057	30596, 563335, 30601, 572729	100	133	22487	6.76300751879699	0.875253960265711	0.340514344806225	20.9308907458935
UP_KEYWORDS	Iron	5	4.95049504950495	0.0231498261663813	hbbe3, hbbe3, hbae3, rfesd, zgc:163057, zgc:163057	30596, 550435, 563335, 30601, 572729	100	245	22487	4.58918367346938	0.899274392348412	0.279570623072103	22.8161138495444
GOTERM_MF_DIRECT	GO:0020037~heme binding	4	3.96039603960396	0.0433097869324452	hbbe3, hbbe3, hbae3, zgc:163057, zgc:163057	30596, 563335, 30601, 572729	81	154	15797	5.06557639890973	0.999746347628955	0.69357806791222	42.2379245811259
GOTERM_BP_DIRECT	GO:0006810~transport	11	10.8910891089108	0.0709464607270897	si:dkey-150i13.2, hbbe3, hbbe3, hbae3, ankhb, atp2b1a, slc25a32b, ap2a1, zgc:163057, zgc:163057, slc38a2, slc4a1a	323738, 30596, 378746, 503758, 100003928, 84703, 563335, 30601, 566537, 572729, 558153	80	1120	14912	1.83071428571428	0.999999994720993	0.879695027230789	61.760763191731
GOTERM_MF_DIRECT	GO:0005506~iron ion binding	4	3.96039603960396	0.0764037737889998	hbbe3, hbbe3, hbae3, zgc:163057, zgc:163057	30596, 563335, 30601, 572729	81	195	15797	4.00050648939537	0.999999649117264	0.773787708029862	62.6647396413954
Annotation Cluster 2	Enrichment Score: 1.50926391171681
Category	Term	Count	%	PValue	ZFIN_ID	Genes	List Total	Pop Hits	Pop Total	Fold Enrichment	Bonferroni	Benjamini	FDR
UP_KEYWORDS	Metal-binding	19	18.8118811881188	0.000413330472612891	kdm4aa, acvr2bb, cahz, lmo2, hbbe3, hbbe3, hbae3, impdh2, zbtb16a, bptf, arhgap29b, fbxo5, rfesd, zgc:163057, zgc:163057, ebf3a, rnf145a, usp3, nup153, nkd1	30596, 445392, 563335, 565310, 30601, 569679, 571621, 572729, 324479, 323269, 100003413, 550435, 565986, 378998, 317745, 30331, 30332, 100331938, 751108	100	1701	22487	2.51177542621987	0.0397050094372148	0.0200535777080539	0.456075220818508
UP_KEYWORDS	Zinc-finger	9	8.91089108910891	0.0189786371357864	kdm4aa, zbtb16a, bptf, arhgap29b, fbxo5, ebf3a, rnf145a, usp3, nup153	445392, 323269, 100003413, 565986, 378998, 565310, 569679, 571621, 324479	100	760	22487	2.66293421052631	0.847071107010215	0.374651105832335	19.0926658791717
UP_KEYWORDS	Zinc	11	10.8910891089108	0.0214861724445035	kdm4aa, cahz, lmo2, zbtb16a, bptf, arhgap29b, fbxo5, ebf3a, rnf145a, usp3, nup153	445392, 323269, 100003413, 565986, 378998, 565310, 30331, 569679, 571621, 30332, 324479	100	1088	22487	2.27350183823529	0.880995665818066	0.298662388763539	21.3501419542478
INTERPRO	IPR013083:Zinc finger, RING/FYVE/PHD-type	5	4.95049504950495	0.268855350061096	kdm4aa, bptf, rnf145a, usp3, sytl1	100003413, 565986, 777759, 569679, 324479	97	583	21293	1.88263691181411	1	0.999971707837894	98.4803238223516
GOTERM_MF_DIRECT	GO:0008270~zinc ion binding	7	6.93069306930693	0.627249399708409	kdm4aa, cahz, lmo2, bptf, rnf145a, usp3, nup153	100003413, 565986, 30331, 569679, 571621, 30332, 324479	81	1266	15797	1.0783355762292	1	0.999964721275551	99.9995132203863
Annotation Cluster 3	Enrichment Score: 1.4264522758915406
Category	Term	Count	%	PValue	ZFIN_ID	Genes	List Total	Pop Hits	Pop Total	Fold Enrichment	Bonferroni	Benjamini	FDR
GOTERM_MF_DIRECT	GO:0003677~DNA binding	16	15.8415841584158	0.00390822509392735	hist1h2a11, tbx16l, lmo2, myb, myb, fli1a, tal1, nfe2, zbtb16a, bptf, hmga1a, tfdp1a, tfdp1a, mybl2b, ebf3a, e2f8, zgc:113983, klf17	30519, 445390, 406447, 30766, 565310, 324479, 565952, 323269, 30619, 65238, 573992, 406813, 317765, 30254, 30332, 100004011	81	1393	15797	2.240053884945	0.519183685518395	0.167288046802413	4.73817156516273
GOTERM_CC_DIRECT	GO:0005634~nucleus	25	24.7524752475247	0.00406761687972115	kdm4aa, hist1h2a11, si:dkey-21c19.3, tbx16l, lmo2, myb, myb, fli1a, tal1, impdh2, nfe2, zbtb16a, prdm1a, anp32a, rreb1a, hmga1a, tfdp1a, tfdp1a, mybl2b, fbxo5, kat2a, lpin2, ebf3a, e2f8, usp3, zgc:113983, klf17	445390, 445392, 406447, 30766, 335907, 569679, 565952, 100007636, 30619, 573992, 65238, 406813, 317765, 317745, 100004011, 323473, 30519, 565310, 555517, 338237, 323269, 100003413, 558422, 30254, 30332	74	2933	15208	1.75173468729554	0.184370936794739	0.0968781570545086	3.84962483734881
GOTERM_MF_DIRECT	GO:0003700~transcription factor activity, sequence-specific DNA binding	9	8.91089108910891	0.0188170717444794	tbx16l, fli1a, nfe2, prdm1a, rreb1a, hmga1a, tfdp1a, tfdp1a, mybl2b, e2f8	565952, 445390, 338237, 30619, 406447, 317765, 406813, 30254, 323473	81	663	15797	2.64739400033517	0.97134193474552	0.446809799900401	20.9806633835479
GOTERM_BP_DIRECT	GO:0006355~regulation of transcription, DNA-templated	13	12.8712871287128	0.04229749200631	tbx16l, myb, myb, fli1a, tal1, nfe2, zbtb16a, rreb1a, hmga1a, tfdp1a, tfdp1a, mllt3, kat2a, ebf3a, e2f8	30519, 550517, 406447, 30766, 565310, 565952, 555517, 338237, 30619, 323269, 406813, 317765, 30254	80	1310	14912	1.84977099236641	0.999986236407488	0.797915448332391	43.1393865666611
UP_KEYWORDS	DNA-binding	9	8.91089108910891	0.0565163840043932	tbx16l, fli1a, tal1, nfe2, zbtb16a, tfdp1a, tfdp1a, ebf3a, e2f8, zgc:113983	565952, 323269, 30619, 573992, 30766, 317765, 406813, 565310, 30254	100	944	22487	2.1438877118644	0.996658299223112	0.509661555562998	47.4424468376881
UP_KEYWORDS	Transcription regulation	7	6.93069306930693	0.0619393047763251	tbx16l, tal1, nfe2, zbtb16a, tfdp1a, tfdp1a, ebf3a, e2f8	565952, 323269, 30766, 317765, 406813, 565310, 30254	100	636	22487	2.47498427672956	0.998100531655723	0.465603991053755	50.6877843436084
UP_KEYWORDS	Nucleus	13	12.8712871287128	0.0764151597451952	kdm4aa, tbx16l, lmo2, fli1a, tal1, impdh2, zbtb16a, anp32a, tfdp1a, tfdp1a, fbxo5, ebf3a, e2f8, zgc:113983	445392, 30766, 565310, 335907, 565952, 323269, 30619, 100003413, 573992, 406813, 317745, 30254, 30332	100	1726	22487	1.69369061413673	0.999586261451286	0.507473462776694	58.4784817240484
UP_KEYWORDS	Transcription	7	6.93069306930693	0.0806123860219148	tbx16l, tal1, nfe2, zbtb16a, tfdp1a, tfdp1a, ebf3a, e2f8	565952, 323269, 30766, 317765, 406813, 565310, 30254	100	682	22487	2.30804985337243	0.999735230737893	0.49660878697693	60.5178640056759
GOTERM_CC_DIRECT	GO:0005667~transcription factor complex	3	2.97029702970297	0.0979176099229491	nfe2, tfdp1a, tfdp1a, e2f8	565952, 317765, 406813	74	110	15208	5.604914004914	0.994214908357738	0.724210605865123	62.9355545022186
GOTERM_BP_DIRECT	GO:0006351~transcription, DNA-templated	7	6.93069306930693	0.203567374004331	tbx16l, tal1, nfe2, zbtb16a, tfdp1a, tfdp1a, ebf3a, e2f8	565952, 323269, 30766, 317765, 406813, 565310, 30254	80	747	14912	1.74672021419009	1	0.989270369331068	94.8868527774757
Annotation Cluster 4	Enrichment Score: 1.1278906845531456
Category	Term	Count	%	PValue	ZFIN_ID	Genes	List Total	Pop Hits	Pop Total	Fold Enrichment	Bonferroni	Benjamini	FDR
GOTERM_MF_DIRECT	GO:0000981~RNA polymerase II transcription factor activity, sequence-specific DNA binding	5	4.95049504950495	0.0160541442512344	myb, myb, fli1a, tal1, tfdp1a, tfdp1a, mybl2b	30519, 445390, 30619, 30766, 406813	81	191	15797	5.10535841251373	0.951514200256815	0.454087658343036	18.1777333560949
GOTERM_BP_DIRECT	GO:0030154~cell differentiation	4	3.96039603960396	0.122735914449589	myb, myb, fli1a, tal1, mybl2b	30519, 445390, 30619, 30766	80	230	14912	3.24173913043478	0.999999999999998	0.954188106477551	81.9241258303991
GOTERM_MF_DIRECT	GO:0043565~sequence-specific DNA binding	6	5.94059405940594	0.20978243531697	myb, myb, fli1a, tal1, nfe2, rreb1a, mybl2b	30519, 445390, 338237, 30619, 30766, 317765	81	625	15797	1.87223703703703	1	0.966183761117688	94.5989884460912
Annotation Cluster 5	Enrichment Score: 1.026258251729924
Category	Term	Count	%	PValue	ZFIN_ID	Genes	List Total	Pop Hits	Pop Total	Fold Enrichment	Bonferroni	Benjamini	FDR
INTERPRO	IPR013087:Zinc finger C2H2-type/integrase DNA-binding domain	8	7.92079207920792	0.0501021755957978	znf654, si:ch73-299h12.2, si:ch73-299h12.3, zbtb16a, prdm1a, rreb1a, znfl2a, blf, klf17	103908654, 100536880, 338237, 323269, 373087, 503516, 65238, 323473	97	741	21293	2.36993753217301	0.999999809126872	0.979098079215068	49.7027238706763
SMART	SM00355:ZnF_C2H2	8	7.92079207920792	0.0624076670500598	znf654, si:ch73-299h12.2, si:ch73-299h12.3, zbtb16a, prdm1a, rreb1a, znfl2a, blf, klf17	103908654, 100536880, 338237, 323269, 373087, 503516, 65238, 323473	55	800	12157	2.21036363636363	0.98827887591806	0.98827887591806	48.5693195422524
INTERPRO	IPR015880:Zinc finger, C2H2-like	8	7.92079207920792	0.0695886356861431	znf654, si:ch73-299h12.2, si:ch73-299h12.3, zbtb16a, prdm1a, rreb1a, znfl2a, blf, klf17	103908654, 100536880, 338237, 323269, 373087, 503516, 65238, 323473	97	800	21293	2.19515463917525	0.999999999627456	0.973175632815144	61.8766532634983
INTERPRO	IPR007087:Zinc finger, C2H2	8	7.92079207920792	0.085905247640631	znf654, si:ch73-299h12.2, si:ch73-299h12.3, zbtb16a, prdm1a, rreb1a, znfl2a, blf, klf17	103908654, 100536880, 338237, 323269, 373087, 503516, 65238, 323473	97	842	21293	2.08565761441829	0.999999999998187	0.978980505026283	69.9073623573068
GOTERM_MF_DIRECT	GO:0003676~nucleic acid binding	9	8.91089108910891	0.395417779121802	znf654, si:ch73-299h12.2, si:ch73-299h12.3, zbtb16a, prdm1a, rreb1a, znfl2a, srsf2a, blf, klf17	406691, 103908654, 100536880, 338237, 323269, 373087, 503516, 65238, 323473	81	1375	15797	1.27652525252525	1	0.998114281047247	99.8045947008029
Annotation Cluster 6	Enrichment Score: 0.27386279701551064
Category	Term	Count	%	PValue	ZFIN_ID	Genes	List Total	Pop Hits	Pop Total	Fold Enrichment	Bonferroni	Benjamini	FDR
UP_SEQ_FEATURE	topological domain:Extracellular	3	2.97029702970297	0.327208080348388	ankhb, aplnrb, slc38a2	323738, 566537, 565492	17	197	2704	2.42221558674231	0.999999994526352	0.999999994526352	97.7229804417638
UP_SEQ_FEATURE	topological domain:Cytoplasmic	3	2.97029702970297	0.515034076806525	ankhb, aplnrb, slc38a2	323738, 566537, 565492	17	285	2704	1.67430340557275	0.999999999999999	0.999999971353645	99.8998708093551
UP_SEQ_FEATURE	transmembrane region	3	2.97029702970297	0.894852847225984	ankhb, aplnrb, slc38a2	323738, 566537, 565492	17	591	2704	0.80740519558077	1	0.999999999999999	99.9999999538205
Annotation Cluster 7	Enrichment Score: 0.17260346628161607
Category	Term	Count	%	PValue	ZFIN_ID	Genes	List Total	Pop Hits	Pop Total	Fold Enrichment	Bonferroni	Benjamini	FDR
UP_KEYWORDS	Nucleotide-binding	8	7.92079207920792	0.430282808022904	uck2a, uck2a, uck1, acvr2bb, atp2b1a, arl4aa, aurka, acacb, tubb1, npr1a	558552, 378746, 100005763, 556236, 560653, 445246, 393834, 100331938	100	1413	22487	1.27314932767162	1	0.960965567126496	99.8012537551098
GOTERM_MF_DIRECT	GO:0000166~nucleotide binding	9	8.91089108910891	0.625586541571466	uck2a, uck2a, uck1, impdh2, atp2b1a, arl4aa, srsf2a, aurka, acacb, tubb1, npr1a	406691, 558552, 378746, 100005763, 556236, 560653, 317745, 445246, 393834	81	1678	15797	1.04602039464971	1	0.999979729429888	99.9994856071209
UP_KEYWORDS	ATP-binding	5	4.95049504950495	0.734779275497482	uck2a, uck2a, uck1, acvr2bb, atp2b1a, aurka, acacb	378746, 100005763, 556236, 445246, 100331938	100	1123	22487	1.00120213713268	1	0.998501431706181	99.999957658544
UP_KEYWORDS	Kinase	3	2.97029702970297	0.804469188311628	uck2a, uck2a, uck1, acvr2bb, aurka	100005763, 445246, 100331938	100	679	22487	0.993534609720176	1	0.998724162353801	99.999998544908
GOTERM_MF_DIRECT	GO:0005524~ATP binding	7	6.93069306930693	0.861539043818181	uck2a, uck2a, uck1, acvr2bb, adgrg1, atp2b1a, aurka, acacb, npr1a	378746, 100005763, 556236, 560653, 445246, 324948, 100331938	81	1668	15797	0.818448944548065	1	0.999999977419981	99.9999999977303
Annotation Cluster 8	Enrichment Score: 0.11037210436568151
Category	Term	Count	%	PValue	ZFIN_ID	Genes	List Total	Pop Hits	Pop Total	Fold Enrichment	Bonferroni	Benjamini	FDR
INTERPRO	IPR000719:Protein kinase, catalytic domain	4	3.96039603960396	0.648527319258057	acvr2bb, adgrg1, aurka, npr1a	560653, 445246, 324948, 100331938	97	735	21293	1.19464198050354	1	0.999999999999978	99.9999151484085
INTERPRO	IPR011009:Protein kinase-like domain	4	3.96039603960396	0.688878467429772	acvr2bb, adgrg1, aurka, npr1a	560653, 445246, 324948, 100331938	97	781	21293	1.12427894451997	1	0.999999999999986	99.9999833821385
UP_KEYWORDS	Receptor	6	5.94059405940594	0.70740513010291	acvr2bb, adgrg1, lbr, hdr, npr1a, aplnrb	368360, 560653, 324948, 100331938, 373093, 565492	100	1336	22487	1.00989520958083	1	0.998233718749631	99.9998745549016
GOTERM_MF_DIRECT	GO:0005524~ATP binding	7	6.93069306930693	0.861539043818181	uck2a, uck2a, uck1, acvr2bb, adgrg1, atp2b1a, aurka, acacb, npr1a	378746, 100005763, 556236, 560653, 445246, 324948, 100331938	81	1668	15797	0.818448944548065	1	0.999999977419981	99.9999999977303
GOTERM_MF_DIRECT	GO:0004672~protein kinase activity	3	2.97029702970297	0.8875652070194	adgrg1, aurka, npr1a	560653, 445246, 324948	81	725	15797	0.806998722860791	1	0.99999998079518	99.9999999998281
GOTERM_BP_DIRECT	GO:0006468~protein phosphorylation	3	2.97029702970297	0.900643771715525	adgrg1, aurka, npr1a	560653, 445246, 324948	80	721	14912	0.775589459084604	1	0.999999999999571	99.999999999992
Annotation Cluster 9	Enrichment Score: 0.07938454958623252
Category	Term	Count	%	PValue	ZFIN_ID	Genes	List Total	Pop Hits	Pop Total	Fold Enrichment	Bonferroni	Benjamini	FDR
UP_KEYWORDS	Transmembrane helix	25	24.7524752475247	0.760591023300538	ptger3, si:dkey-150i13.2, hgsnat, acvr2bb, kel, ankhb, adgrg1, slc43a1a, slc43a1a, lbr, hdr, atp2b1a, tspan2a, tspan2a, cldn5a, st3gal3b, slc25a32b, rhd, ap2a1, npr1a, b3gnt3.4, aplnrb, rnf145a, slc38a2, si:ch211-14k19.8, susd1, slc4a1a	100329505, 503758, 378746, 334395, 100003928, 368360, 560653, 101882278, 324948, 100000544, 565492, 323738, 378854, 84703, 406559, 561172, 407659, 565986, 566537, 554272, 100331938, 569485, 567378, 558153, 373093	100	6055	22487	0.928447563996697	1	0.998733353750112	99.9999863513687
UP_KEYWORDS	Transmembrane	25	24.7524752475247	0.764565046573303	ptger3, si:dkey-150i13.2, hgsnat, acvr2bb, kel, ankhb, adgrg1, slc43a1a, slc43a1a, lbr, hdr, atp2b1a, tspan2a, tspan2a, cldn5a, st3gal3b, slc25a32b, rhd, ap2a1, npr1a, b3gnt3.4, aplnrb, rnf145a, slc38a2, si:ch211-14k19.8, susd1, slc4a1a	100329505, 503758, 378746, 334395, 100003928, 368360, 560653, 101882278, 324948, 100000544, 565492, 323738, 378854, 84703, 406559, 561172, 407659, 565986, 566537, 554272, 100331938, 569485, 567378, 558153, 373093	100	6068	22487	0.926458470665787	1	0.99840789923473	99.9999886574796
UP_KEYWORDS	Membrane	26	25.7425742574257	0.791985857169124	ptger3, si:dkey-150i13.2, hgsnat, acvr2bb, kel, ankhb, adgrg1, slc43a1a, slc43a1a, lbr, hdr, atp2b1a, tspan2a, tspan2a, cldn5a, st3gal3b, slc25a32b, rhd, ap2a1, npr1a, b3gnt3.4, aplnrb, rnf145a, slc38a2, si:ch211-14k19.8, susd1, nkd1, slc4a1a	100329505, 503758, 378746, 334395, 100003928, 368360, 560653, 101882278, 324948, 100000544, 565492, 323738, 378854, 84703, 406559, 561172, 407659, 565986, 566537, 554272, 751108, 100331938, 569485, 567378, 558153, 373093	100	6398	22487	0.913819943732416	1	0.998756967064303	99.9999971154398
GOTERM_CC_DIRECT	GO:0016021~integral component of membrane	25	24.7524752475247	0.931048574314094	ptger3, si:dkey-150i13.2, hgsnat, acvr2bb, kel, ankhb, adgrg1, slc43a1a, slc43a1a, lbr, hdr, atp2b1a, tspan2a, tspan2a, cldn5a, st3gal3b, slc25a32b, rhd, ap2a1, npr1a, b3gnt3.4, aplnrb, rnf145a, slc38a2, si:ch211-14k19.8, susd1, slc4a1a	100329505, 503758, 378746, 334395, 100003928, 368360, 560653, 101882278, 324948, 100000544, 565492, 323738, 378854, 84703, 406559, 561172, 407659, 565986, 566537, 554272, 100331938, 569485, 567378, 558153, 373093	74	6180	15208	0.831365345928452	1	0.999999647253671	99.999999999349
GOTERM_CC_DIRECT	GO:0016020~membrane	25	24.7524752475247	0.935022047096706	ptger3, si:dkey-150i13.2, hgsnat, kel, ankhb, adgrg1, slc43a1a, slc43a1a, lbr, hdr, atp2b1a, tspan2a, tspan2a, cldn5a, st3gal3b, slc25a32b, rhd, ap2a1, npr1a, b3gnt3.4, aplnrb, rnf145a, slc38a2, si:ch211-14k19.8, susd1, nkd1, slc4a1a	100329505, 503758, 378746, 334395, 100003928, 368360, 560653, 101882278, 324948, 100000544, 565492, 323738, 378854, 84703, 406559, 561172, 407659, 565986, 566537, 554272, 751108, 569485, 567378, 558153, 373093	74	6207	15208	0.827748966946646	1	0.999998841675812	99.9999999996325
