## Supplementary material for "Dynamics of Cardiomyocyte Transcriptome and Chromatin Landscape Demarcates Key Events of Heart Development"

### Sheet: Sheet1
Cluster	ID	Description	GeneRatio	BgRatio	pvalue	p.adjust	qvalue	geneID	ZFIN_ID	Count
rna_wt_gata5_up	GO:0009311	oligosaccharide metabolic process	7/377	35/16611	1.1401e-05	0.00929762	0.00929762	445250/393326/335231/407715/563594/445376/797439	fbp1a/st3gal3a/st6galnac6/neu3.2/st6gal1/st6galnac5a/st6gal2b	7
rna_wt_gata5_up	GO:0002181	cytoplasmic translation	8/377	49/16611	1.30676e-05	0.00929762	0.00929762	445053/558312/393686/336719/58101/336727/335629/406387	rplp2/rplp1/rpl6/rpl8/rpl26/rpl15/rplp2l/rplp0	8
rna_wt_gata5_up	GO:0010107	potassium ion import	6/377	33/16611	8.65816e-05	0.0410686	0.0410686	64613/557095/569137/569052/568823/569191	kcnj3b/kcnj1a.5/kcnj1a.6/kcnj1a.3/kcnj1a.4/atp1a1a.2	6
atac_wt_gata5_up	GO:0051253	negative regulation of RNA metabolic process	19/478	235/16611	5.2217e-05	0.0396347	0.0371496	795398/373116/30637/562319/30493/335916/323246/564873/407086/794348/100535864/101883257/794333/402941/406857/83774/406350/393519/336038	cipca/cipcb/id1/mdm2/cicb/jun/junbb/hes6/purbb/insm1a/uhrf1/zbtb14/junba/hexim1/jund/bahcc1b/nrde2/ybx1/cry2	19
atac_wt_gata5_up	GO:0044106	cellular amine metabolic process	6/478	26/16611	7.75915e-05	0.0396347	0.0371496	404730/792097/641560/394009/550372/436827	srm/mao/sat2b/afmid/slc7a7/amd1	6
atac_wt_gata5_up	GO:0045892	negative regulation of transcription, DNA-templated	18/478	229/16611	0.00011718	0.0396347	0.0371496	373116/30637/562319/30493/335916/323246/564873/407086/794348/100535864/101883257/794333/402941/406857/83774/406350/393519/336038	cipca/cipcb/id1/mdm2/cicb/jun/junbb/hes6/purbb/insm1a/uhrf1/zbtb14/junba/hexim1/jund/bahcc1b/nrde2/cry2	18
atac_wt_gata5_up	GO:1902679	negative regulation of RNA biosynthetic process	18/478	229/16611	0.00011718	0.0396347	0.0371496	373116/30637/562319/30493/335916/323246/564873/407086/794348/100535864/101883257/794333/402941/406857/83774/406350/393519/336038	cipca/cipcb/id1/mdm2/cicb/jun/junbb/hes6/purbb/insm1a/uhrf1/zbtb14/junba/hexim1/jund/bahcc1b/nrde2/cry2	18
atac_wt_gata5_up	GO:1903507	negative regulation of nucleic acid-templated transcription	18/478	229/16611	0.00011718	0.0396347	0.0371496	373116/30637/562319/30493/335916/323246/564873/407086/794348/100535864/101883257/794333/402941/406857/83774/406350/393519/336038	cipca/cipcb/id1/mdm2/cicb/jun/junbb/hes6/purbb/insm1a/uhrf1/zbtb14/junba/hexim1/jund/bahcc1b/nrde2/cry2	18
atac_wt_gata5_up	GO:0009308	amine metabolic process	6/478	29/16611	0.000148787	0.0396347	0.0371496	404730/792097/641560/394009/550372/436827	srm/mao/sat2b/afmid/slc7a7/amd1	6
atac_wt_gata5_up	GO:0051438	regulation of ubiquitin-protein transferase activity	5/478	19/16611	0.000160836	0.0396347	0.0371496	393148/565498/445392/556765/406353	cdc14b/cdc20/fbxo5/dcun1d4/ube2s	5
atac_wt_gata5_up	GO:0045934	negative regulation of nucleobase-containing compound metabolic process	19/478	259/16611	0.00018871	0.0406906	0.0381393	795398/373116/30637/562319/30493/335916/323246/564873/407086/794348/100535864/101883257/794333/402941/406857/83774/406350/393519/336038	cipca/cipcb/id1/mdm2/cicb/jun/junbb/hes6/purbb/insm1a/uhrf1/zbtb14/junba/hexim1/jund/bahcc1b/nrde2/ybx1/cry2	19
atac_wt_gata5_up	GO:0042752	regulation of circadian rhythm	4/478	12/16611	0.000278894	0.0481092	0.0450927	406204/140633/100535864/101883257	cipca/cipcb/per2/per1b	4
atac_wt_gata5_up	GO:0051443	positive regulation of ubiquitin-protein transferase activity	4/478	12/16611	0.000278894	0.0481092	0.0450927	393148/565498/556765/406353	cdc14b/cdc20/dcun1d4/ube2s	4
atac_wt_gata5_down	GO:0048738	cardiac muscle tissue development	8/185	78/16611	2.45266e-06	0.00299225	0.00275731	100001684/266640/556489/387533/64671/561635/100001241/30616	synpo2lb/ttn.1/unc45b/myh7/gja3/mybpc3/mylk3/cmlc1	8
atac_wt_gata5_down	GO:0008015	blood circulation	12/185	226/16611	8.85207e-06	0.00300266	0.0027669	405763/556489/322485/387533/64671/100001530/792519/556429/678512/553343/100004053/103909337	oxtr/avpr2l/si:ch211-202p1.5/agt/gja3/kcnh6a/si:ch211-266g18.10/htr1d/mybpc3/cmlc1/vegfd/adrb3b	12
atac_wt_gata5_down	GO:0003013	circulatory system process	12/185	228/16611	9.67693e-06	0.00300266	0.0027669	405763/556489/322485/387533/64671/100001530/792519/556429/678512/553343/100004053/103909337	oxtr/avpr2l/si:ch211-202p1.5/agt/gja3/kcnh6a/si:ch211-266g18.10/htr1d/mybpc3/cmlc1/vegfd/adrb3b	12
atac_wt_gata5_down	GO:0055003	cardiac myofibril assembly	4/185	13/16611	9.84478e-06	0.00300266	0.0027669	100001684/64671/561635/30616	ttn.1/myh7/mylk3/cmlc1	4
atac_wt_gata5_down	GO:0014706	striated muscle tissue development	10/185	167/16611	1.79734e-05	0.00384888	0.00354668	100001684/100332642/266640/83773/556489/387533/64671/561635/100001241/30616	synpo2lb/ttn.1/ambra1a/unc45b/myh7/gja3/mybpc3/mylk3/cmlc1/dmd	10
atac_wt_gata5_down	GO:0060537	muscle tissue development	10/185	168/16611	1.89289e-05	0.00384888	0.00354668	100001684/100332642/266640/83773/556489/387533/64671/561635/100001241/30616	synpo2lb/ttn.1/ambra1a/unc45b/myh7/gja3/mybpc3/mylk3/cmlc1/dmd	10
atac_wt_gata5_down	GO:0050886	endocrine process	4/185	16/16611	2.44117e-05	0.00425461	0.00392055	322485/100001530/353221/100004053	oxtr/avpr2l/agt/pomca	4
atac_wt_gata5_down	GO:0003044	regulation of systemic arterial blood pressure mediated by a chemical signal	4/185	19/16611	5.06464e-05	0.00772357	0.00711715	322485/100001530/792519/100004053	oxtr/avpr2l/agt/adrb3b	4
atac_wt_gata5_down	GO:0003073	regulation of systemic arterial blood pressure	4/185	23/16611	0.000111743	0.0151474	0.0139581	322485/100001530/792519/100004053	oxtr/avpr2l/agt/adrb3b	4
atac_wt_gata5_down	GO:0055013	cardiac muscle cell development	4/185	26/16611	0.000183797	0.0160234	0.0147653	100001684/64671/561635/30616	ttn.1/myh7/mylk3/cmlc1	4
atac_wt_gata5_down	GO:0030239	myofibril assembly	6/185	75/16611	0.000187374	0.0160234	0.0147653	100001684/266640/83773/64671/561635/30616	ttn.1/unc45b/myh7/mylk3/cmlc1/dmd	6
atac_wt_gata5_down	GO:0071482	cellular response to light stimulus	5/185	48/16611	0.000188528	0.0160234	0.0147653	791196/100334480/100884131/562845/30503	tmtopsb/opn4b/opn1mw1/rhol/trpm1a	5
atac_wt_gata5_down	GO:1903522	regulation of blood circulation	6/185	77/16611	0.000216612	0.0160234	0.0147653	405763/556489/387533/100001530/100004053/103909337	oxtr/avpr2l/si:ch211-202p1.5/gja3/kcnh6a/mybpc3	6
atac_wt_gata5_down	GO:0055002	striated muscle cell development	8/185	146/16611	0.000231837	0.0160234	0.0147653	100001684/100332642/266640/83773/64671/567771/561635/30616	ttn.1/ambra1a/unc45b/myh7/mylk3/col6a2/cmlc1/dmd	8
atac_wt_gata5_down	GO:0044057	regulation of system process	7/185	111/16611	0.000243102	0.0160234	0.0147653	405763/556489/387533/100001530/353221/100004053/103909337	oxtr/avpr2l/si:ch211-202p1.5/pomca/gja3/kcnh6a/mybpc3	7
atac_wt_gata5_down	GO:0055006	cardiac cell development	4/185	28/16611	0.000247383	0.0160234	0.0147653	100001684/64671/561635/30616	ttn.1/myh7/mylk3/cmlc1	4
atac_wt_gata5_down	GO:0010927	cellular component assembly involved in morphogenesis	6/185	79/16611	0.000249331	0.0160234	0.0147653	100001684/266640/83773/64671/561635/30616	ttn.1/unc45b/myh7/mylk3/cmlc1/dmd	6
atac_wt_gata5_down	GO:0001990	regulation of systemic arterial blood pressure by hormone	3/185	12/16611	0.000277691	0.0160234	0.0147653	322485/100001530/100004053	oxtr/avpr2l/agt	3
atac_wt_gata5_down	GO:0055008	cardiac muscle tissue morphogenesis	3/185	12/16611	0.000277691	0.0160234	0.0147653	100001684/556489/387533	ttn.1/gja3/mybpc3	3
atac_wt_gata5_down	GO:0060415	muscle tissue morphogenesis	3/185	12/16611	0.000277691	0.0160234	0.0147653	100001684/556489/387533	ttn.1/gja3/mybpc3	3
atac_wt_gata5_down	GO:0007517	muscle organ development	8/185	151/16611	0.000291468	0.0160234	0.0147653	100001684/100332642/266640/83773/556489/387533/567771/100001241	synpo2lb/ttn.1/ambra1a/unc45b/gja3/mybpc3/col6a2/dmd	8
atac_wt_gata5_down	GO:0035296	regulation of tube diameter	5/185	53/16611	0.00030208	0.0160234	0.0147653	100001530/792519/556429/100004053/103909337	oxtr/avpr2l/si:ch211-202p1.5/htr1d/adrb3b	5
atac_wt_gata5_down	GO:0097746	regulation of blood vessel diameter	5/185	53/16611	0.00030208	0.0160234	0.0147653	100001530/792519/556429/100004053/103909337	oxtr/avpr2l/si:ch211-202p1.5/htr1d/adrb3b	5
atac_wt_gata5_down	GO:0048644	muscle organ morphogenesis	3/185	13/16611	0.000358045	0.0182006	0.0167716	100001684/556489/387533	ttn.1/gja3/mybpc3	3
atac_wt_gata5_down	GO:0055001	muscle cell development	8/185	159/16611	0.000412535	0.0199526	0.018386	100001684/100332642/266640/83773/64671/567771/561635/30616	ttn.1/ambra1a/unc45b/myh7/mylk3/col6a2/cmlc1/dmd	8
atac_wt_gata5_down	GO:0071478	cellular response to radiation	5/185	57/16611	0.000425219	0.0199526	0.018386	791196/100334480/100884131/562845/30503	tmtopsb/opn4b/opn1mw1/rhol/trpm1a	5
atac_wt_gata5_down	GO:0009267	cellular response to starvation	4/185	33/16611	0.000473399	0.0209683	0.0193219	570568/550232/560275/100330908	nwd1/cart2/nuak2/rragd	4
atac_wt_gata5_down	GO:0061061	muscle structure development	11/185	295/16611	0.00048124	0.0209683	0.0193219	100001684/100332642/266640/83773/556489/387533/64671/567771/561635/100001241/30616	synpo2lb/ttn.1/ambra1a/unc45b/myh7/gja3/mybpc3/mylk3/col6a2/cmlc1/dmd	11
atac_wt_gata5_down	GO:0035150	regulation of tube size	5/185	61/16611	0.000582881	0.0220092	0.0202811	100001530/792519/556429/100004053/103909337	oxtr/avpr2l/si:ch211-202p1.5/htr1d/adrb3b	5
atac_wt_gata5_down	GO:0050880	regulation of blood vessel size	5/185	61/16611	0.000582881	0.0220092	0.0202811	100001530/792519/556429/100004053/103909337	oxtr/avpr2l/si:ch211-202p1.5/htr1d/adrb3b	5
atac_wt_gata5_down	GO:0031668	cellular response to extracellular stimulus	4/185	35/16611	0.000595331	0.0220092	0.0202811	570568/550232/560275/100330908	nwd1/cart2/nuak2/rragd	4
atac_wt_gata5_down	GO:0031669	cellular response to nutrient levels	4/185	35/16611	0.000595331	0.0220092	0.0202811	570568/550232/560275/100330908	nwd1/cart2/nuak2/rragd	4
atac_wt_gata5_down	GO:0071496	cellular response to external stimulus	4/185	35/16611	0.000595331	0.0220092	0.0202811	570568/550232/560275/100330908	nwd1/cart2/nuak2/rragd	4
atac_wt_gata5_down	GO:0009991	response to extracellular stimulus	5/185	64/16611	0.000727222	0.024914	0.0229579	570568/550232/560275/100330908/100033608	nwd1/cart2/nuak2/rragd	5
atac_wt_gata5_down	GO:0031667	response to nutrient levels	5/185	64/16611	0.000727222	0.024914	0.0229579	570568/550232/560275/100330908/100033608	nwd1/cart2/nuak2/rragd	5
atac_wt_gata5_down	GO:0018298	protein-chromophore linkage	4/185	37/16611	0.000738025	0.024914	0.0229579	100334480/100884131/562845/30503	tmtopsb/opn4b/opn1mw1/rhol	4
atac_wt_gata5_down	GO:0051146	striated muscle cell differentiation	8/185	176/16611	0.000806581	0.024914	0.0229579	100001684/100332642/266640/83773/64671/567771/561635/30616	ttn.1/ambra1a/unc45b/myh7/mylk3/col6a2/cmlc1/dmd	8
atac_wt_gata5_down	GO:0042310	vasoconstriction	4/185	38/16611	0.000817737	0.024914	0.0229579	100001530/556429/100004053/103909337	oxtr/avpr2l/si:ch211-202p1.5/htr1d	4
atac_wt_gata5_down	GO:0097756	negative regulation of blood vessel diameter	4/185	38/16611	0.000817737	0.024914	0.0229579	100001530/556429/100004053/103909337	oxtr/avpr2l/si:ch211-202p1.5/htr1d	4
atac_wt_gata5_down	GO:0048747	muscle fiber development	5/185	66/16611	0.000837274	0.024914	0.0229579	100001684/100332642/266640/83773/567771	ttn.1/ambra1a/unc45b/col6a2/dmd	5
atac_wt_gata5_down	GO:0071214	cellular response to abiotic stimulus	5/185	66/16611	0.000837274	0.024914	0.0229579	791196/100334480/100884131/562845/30503	tmtopsb/opn4b/opn1mw1/rhol/trpm1a	5
atac_wt_gata5_down	GO:0031032	actomyosin structure organization	6/185	100/16611	0.000882148	0.0254423	0.0234446	100001684/266640/83773/64671/561635/30616	ttn.1/unc45b/myh7/mylk3/cmlc1/dmd	6
atac_wt_gata5_down	GO:0003018	vascular process in circulatory system	5/185	67/16611	0.000896736	0.0254423	0.0234446	100001530/792519/556429/100004053/103909337	oxtr/avpr2l/si:ch211-202p1.5/htr1d/adrb3b	5
atac_wt_gata5_down	GO:0007601	visual perception	6/185	101/16611	0.000929328	0.0257677	0.0237446	100334480/100884131/114418/562845/30503/393758	tmtopsb/opn4b/crybb1/opn1mw1/pde6ha/rhol	6
atac_wt_gata5_down	GO:0042594	response to starvation	4/185	40/16611	0.000995058	0.0269771	0.024859	570568/550232/560275/100330908	nwd1/cart2/nuak2/rragd	4
atac_wt_gata5_down	GO:0050953	sensory perception of light stimulus	6/185	104/16611	0.00108259	0.0287122	0.0264578	100334480/100884131/114418/562845/30503/393758	tmtopsb/opn4b/crybb1/opn1mw1/pde6ha/rhol	6
atac_wt_gata5_down	GO:0055007	cardiac muscle cell differentiation	4/185	43/16611	0.00130927	0.0339854	0.031317	100001684/64671/561635/30616	ttn.1/myh7/mylk3/cmlc1	4
atac_wt_gata5_down	GO:0035270	endocrine system development	6/185	109/16611	0.00138029	0.0350823	0.0323278	100001530/30466/30697/569876/30581/100333407	oxtr/adamts9/ascl1a/dlx4b/nkx2.2a/rgs4	6
atac_wt_gata5_down	GO:0007602	phototransduction	4/185	44/16611	0.0014278	0.0355494	0.0327582	100334480/100884131/562845/30503	tmtopsb/opn4b/opn1mw1/rhol	4
atac_wt_gata5_down	GO:0019229	regulation of vasoconstriction	3/185	21/16611	0.00155937	0.0380486	0.0350612	100001530/100004053/103909337	oxtr/avpr2l/si:ch211-202p1.5	3
atac_wt_gata5_down	GO:0008217	regulation of blood pressure	4/185	48/16611	0.00197707	0.0472946	0.0435812	322485/100001530/792519/100004053	oxtr/avpr2l/agt/adrb3b	4
atac_wt_tbx5a_down	GO:0072089	stem cell proliferation	2/9	10/16611	1.17166e-05	0.00275341	0.001332	403050/117507	prkci/pard3ab	2
atac_wt_tbx5a_down	GO:0035845	photoreceptor cell outer segment organization	2/9	14/16611	2.3667e-05	0.00278088	0.00134528	403050/117507	prkci/pard3ab	2
atac_wt_tbx5a_down	GO:0045197	establishment or maintenance of epithelial cell apical/basal polarity	2/9	21/16611	5.45089e-05	0.00336425	0.0016275	403050/117507	prkci/pard3ab	2
atac_wt_tbx5a_down	GO:0035088	establishment or maintenance of apical/basal cell polarity	2/9	24/16611	7.15799e-05	0.00336425	0.0016275	403050/117507	prkci/pard3ab	2
atac_wt_tbx5a_down	GO:0061245	establishment or maintenance of bipolar cell polarity	2/9	24/16611	7.15799e-05	0.00336425	0.0016275	403050/117507	prkci/pard3ab	2
atac_wt_tbx5a_down	GO:0061351	neural precursor cell proliferation	2/9	32/16611	0.000128347	0.00502694	0.00243184	403050/117507	prkci/pard3ab	2
atac_wt_tbx5a_down	GO:0042461	photoreceptor cell development	2/9	60/16611	0.000454423	0.0152556	0.0073801	403050/117507	prkci/pard3ab	2
atac_wt_tbx5a_down	GO:0007163	establishment or maintenance of cell polarity	2/9	72/16611	0.000654007	0.0192114	0.00929378	403050/117507	prkci/pard3ab	2
atac_wt_tbx5a_down	GO:0046530	photoreceptor cell differentiation	2/9	80/16611	0.000806736	0.0210648	0.0101903	403050/117507	prkci/pard3ab	2
atac_wt_tbx5a_down	GO:0030902	hindbrain development	2/9	114/16611	0.00162871	0.0382591	0.0185083	403050/117507	prkci/pard3ab	2
atac_wt_tbx5a_down	GO:0018105	peptidyl-serine phosphorylation	2/9	122/16611	0.00186221	0.0382591	0.0185083	117507/565828	prkci/stk33	2
atac_wt_tbx5a_down	GO:0018209	peptidyl-serine modification	2/9	125/16611	0.00195366	0.0382591	0.0185083	117507/565828	prkci/stk33	2
atac_wt_tbx5a_down	GO:0034765	regulation of ion transmembrane transport	2/9	136/16611	0.00230699	0.0404241	0.0195556	561782/560875	cacna1ha/zgc:162160	2
atac_wt_tbx5a_down	GO:0034762	regulation of transmembrane transport	2/9	139/16611	0.00240824	0.0404241	0.0195556	561782/560875	cacna1ha/zgc:162160	2
rna_wt_hand2_down	GO:0007601	visual perception	9/201	101/16611	3.71612e-06	0.00260162	0.00232951	393767/566120/100334480/140429/678653/436716/436678/100537469/393758	tmtopsb/si:ch211-156l18.8/gnat2/pde6ha/rom1a/arr3a/opn1lw2/grk7a/unc119b	9
rna_wt_hand2_down	GO:0050953	sensory perception of light stimulus	9/201	104/16611	4.73884e-06	0.00260162	0.00232951	393767/566120/100334480/140429/678653/436716/436678/100537469/393758	tmtopsb/si:ch211-156l18.8/gnat2/pde6ha/rom1a/arr3a/opn1lw2/grk7a/unc119b	9
rna_wt_hand2_down	GO:0048936	peripheral nervous system neuron axonogenesis	4/201	14/16611	1.89412e-05	0.00693247	0.00620739	100149066/794892/30301/792198	her4.4/her4.2/her4.3/notch1b	4
rna_wt_hand2_down	GO:0001501	skeletal system development	13/201	271/16611	2.69051e-05	0.00738546	0.006613	60641/322275/58150/323465/64698/30656/497505/558777/58134/559593/558271/777717/794315	l1camb/rad21a/vcanb/acana/fscn1a/macc1/acanb/adarb1a/hand2/sox9a/dcn/bmp3/and1	13
rna_wt_hand2_down	GO:0007219	Notch signaling pathway	7/201	83/16611	6.52942e-05	0.00945464	0.00846576	30120/30138/402914/30158/436730/794892/564991	dlc/dld/lfng/her12/egfl6/fbxw7/notch1b	7
rna_wt_hand2_down	GO:0015669	gas transport	4/201	19/16611	6.99422e-05	0.00945464	0.00846576	30331/405772/30601/573653	cahz/hbae3/hbbe2/hbbe1.3	4
rna_wt_hand2_down	GO:0007155	cell adhesion	17/201	484/16611	8.57124e-05	0.00945464	0.00846576	558069/323465/30656/566473/394012/497505/406454/563598/378983/559593/30512/282555/568198/100150500/337176/569360/562702	si:ch211-66e2.5/has3/ret/l1camb/vcanb/postnb/postna/itga9/epcam/acana/ctnnd2b/acanb/nlgn3a/nrxn3a/emilin1a/pcdh7a/dcc	17
rna_wt_hand2_down	GO:0048934	peripheral nervous system neuron differentiation	4/201	20/16611	8.66025e-05	0.00945464	0.00846576	100149066/794892/30301/792198	her4.4/her4.2/her4.3/notch1b	4
rna_wt_hand2_down	GO:0048935	peripheral nervous system neuron development	4/201	20/16611	8.66025e-05	0.00945464	0.00846576	100149066/794892/30301/792198	her4.4/her4.2/her4.3/notch1b	4
rna_wt_hand2_down	GO:0022610	biological adhesion	17/201	485/16611	8.78901e-05	0.00945464	0.00846576	558069/323465/30656/566473/394012/497505/406454/563598/378983/559593/30512/282555/568198/100150500/337176/569360/562702	si:ch211-66e2.5/has3/ret/l1camb/vcanb/postnb/postna/itga9/epcam/acana/ctnnd2b/acanb/nlgn3a/nrxn3a/emilin1a/pcdh7a/dcc	17
rna_wt_hand2_down	GO:0048729	tissue morphogenesis	17/201	488/16611	9.47186e-05	0.00945464	0.00846576	60641/322275/58150/323201/64698/30656/386700/797829/117510/393891/406454/494033/100006275/558271/30366/321031/100537977	porcn/iqgap3/sfrp5/fzd10/l1camb/quo/rad21a/marcksb/stm/fbxo32/epcam/tfap2c/fscn1a/hand2/sox9a/dcn/flr	17
rna_wt_hand2_down	GO:0031101	fin regeneration	6/201	64/16611	0.00012184	0.0111483	0.00998232	337158/30449/30158/559593/794892/797351	lfng/serpinh1b/col1a1a/acanb/notch1b/krt5	6
rna_wt_hand2_down	GO:0031099	regeneration	9/201	164/16611	0.000175031	0.0146493	0.0131171	337158/30656/30449/30158/559593/794892/797351/402941/569360	lfng/serpinh1b/l1camb/col1a1a/insm1a/acanb/dcc/notch1b/krt5	9
rna_wt_hand2_down	GO:0042246	tissue regeneration	7/201	98/16611	0.000186785	0.0146493	0.0131171	337158/30449/30158/559593/794892/797351/402941	lfng/serpinh1b/col1a1a/insm1a/acanb/notch1b/krt5	7
rna_wt_hand2_down	GO:0009611	response to wounding	10/201	207/16611	0.000218136	0.0159675	0.0142975	337158/30656/30449/30158/559593/794892/797351/402941/100302404/569360	f8/lfng/serpinh1b/l1camb/col1a1a/insm1a/acanb/dcc/notch1b/krt5	10
rna_wt_hand2_down	GO:0009416	response to light stimulus	7/201	116/16611	0.00052447	0.0313698	0.0280888	572207/335650/566120/100334480/140429/436716/570333	tmtopsb/gnat2/rcvrn2/opn1lw2/grk7a/rcvrna/rcvrn3	7
rna_wt_hand2_down	GO:0002009	morphogenesis of an epithelium	14/201	414/16611	0.000531486	0.0313698	0.0280888	60641/322275/58150/323201/64698/386700/797829/117510/406454/494033/100006275/558271/30366/100537977	porcn/iqgap3/sfrp5/fzd10/rad21a/marcksb/stm/epcam/tfap2c/fscn1a/hand2/sox9a/dcn/flr	14
rna_wt_hand2_down	GO:0030198	extracellular matrix organization	5/201	56/16611	0.000571399	0.0313698	0.0280888	30449/378983/436730/282555/337176	has3/serpinh1b/postnb/postna/egfl6	5
rna_wt_hand2_down	GO:0043062	extracellular structure organization	5/201	56/16611	0.000571399	0.0313698	0.0280888	30449/378983/436730/282555/337176	has3/serpinh1b/postnb/postna/egfl6	5
rna_wt_hand2_down	GO:0050804	modulation of synaptic transmission	5/201	56/16611	0.000571399	0.0313698	0.0280888	436774/724016/393672/563393/562702	rims2a/sypb/nlgn3a/rims2b/npas4a	5
rna_wt_hand2_down	GO:0007416	synapse assembly	4/201	34/16611	0.000726148	0.0379672	0.0339961	563598/65230/724016/562702	nlgn3a/nrxn3a/ctbp2a/npas4a	4
rna_wt_hand2_down	GO:0001505	regulation of neurotransmitter levels	6/201	90/16611	0.00078034	0.0387713	0.0347161	553567/393682/378441/563598/393672/563393	gad1b/rims2a/lin7a/syt5b/rims2b/nrxn3a	6
rna_wt_hand2_down	GO:0048483	autonomic nervous system development	4/201	35/16611	0.000812149	0.0387713	0.0347161	322275/58150/30512/558271	ret/rad21a/fscn1a/hand2	4
rna_wt_hand2_down	GO:0071697	ectodermal placode morphogenesis	4/201	36/16611	0.000905094	0.0414081	0.0370771	60641/386700/494033/568527	stm/tfap2c/lrrn1/sox9a	4
rna_wt_hand2_down	GO:0015671	oxygen transport	3/201	17/16611	0.00104729	0.0447802	0.0400965	405772/30601/573653	hbae3/hbbe2/hbbe1.3	3
rna_wt_hand2_down	GO:0042060	wound healing	8/201	169/16611	0.00106037	0.0447802	0.0400965	337158/30449/30158/559593/794892/797351/402941/100302404	f8/lfng/serpinh1b/col1a1a/insm1a/acanb/notch1b/krt5	8
rna_wt_hand2_down	GO:0023061	signal release	6/201	97/16611	0.00115512	0.0469747	0.0420615	553567/393682/563598/100006275/393672/563393	porcn/rims2a/lin7a/syt5b/rims2b/nrxn3a	6
